# A public resource of single cell transcriptomes and multiscale networks from persons with and without Alzheimer’s disease

**DOI:** 10.1101/2023.10.20.563319

**Authors:** Qi Wang, Jerry Antone, Eric Alsop, Rebecca Reiman, Cory Funk, Jaroslav Bendl, Joel T Dudley, Winnie S Liang, Timothy L Karr, Panos Roussos, David A Bennett, Philip L De Jager, Geidy E Serrano, Thomas G Beach, Kendall Van Keuren-Jensen, Diego Mastroeni, Eric M Reiman, Benjamin P Readhead

**Author notes:** Correspondence: Benjamin P. Readhead, ASU-Banner Neurodegenerative Disease Research Center, Arizona State University, Tempe, AZ, 85281, USA. These authors contributed equally (Eric M Reiman, Benjamin P Readhead).

## Abstract

The emergence of technologies that can support high-throughput profiling of single cell transcriptomes offers to revolutionize the study of brain tissue from persons with and without Alzheimer’s disease (AD). Integration of these data with additional complementary multiomics data such as genetics, proteomics and clinical data provides powerful opportunities to link observed cell subpopulations and molecular network features within a broader disease-relevant context. We report here single nucleus RNA sequencing (snRNA-seq) profiles generated from superior frontal gyrus cortical tissue samples from 101 exceptionally well characterized, aged subjects from the Banner Brain and Body Donation Program in combination with whole genome sequences. We report findings that link common AD risk variants with *CR1* expression in oligodendrocytes as well as alterations in peripheral hematological lab parameters, with these observations replicated in an independent, prospective cohort study of ageing and dementia. We also observed an AD-associated CD83(+) microglial subtype with unique molecular networks that encompass many known regulators of AD-relevant microglial biology, and which are associated with immunoglobulin IgG4 production in the transverse colon. These findings illustrate the power of multi-tissue molecular profiling to contextualize snRNA-seq brain transcriptomics and reveal novel disease biology. The transcriptomic, genetic, phenotypic, and network data resources described within this study are available for access and utilization by the scientific community.
