## Supplementary Table 1 for "A public resource of single cell transcriptomes and multiscale networks from persons with and without Alzheimer’s disease"

### Sheet: DA distributions
seurat cluster	annotation	DA0 (non-DA)	DA1	DA2	DA3	DA4	DA5	DA6	DA7	DA8	DA9	DA10	DA11	total
0	Oli	73479	0	0	102	337	0	0	0	10	0	14	0	73942
1	Oli	72333	0	0	40	7	0	0	0	0	0	177	0	72557
2	Oli	58336	1	261	0	372	841	0	125	0	0	0	0	59936
3	Oli	42673	0	0	0	335	9	0	34	0	0	0	0	43051
4	Ast	37388	1	0	0	2	0	841	2	0	0	0	0	38234
5	Ex	24940	1749	1	0	0	0	0	0	0	0	0	0	26690
6	Mic	23612	1	0	0	0	0	0	0	5	352	0	0	23970
7	Ex	22061	257	0	0	0	0	0	0	0	0	0	0	22318
8	Opc	17567	19	0	0	0	0	0	0	0	0	0	131	17717
9	In	13841	20	0	1	0	0	0	0	0	0	0	0	13862
10	In	13593	4	0	0	0	0	0	0	0	0	0	0	13597
11	In	12149	312	0	0	0	0	0	0	0	0	0	0	12461
12	Ex	11155	863	0	0	0	0	0	0	0	0	0	0	12018
13	Ex	9766	288	0	0	0	0	0	0	0	0	0	0	10054
14	In	6722	118	0	0	0	0	0	0	0	0	0	0	6840
15	In	6686	1	0	0	0	0	0	0	0	0	0	0	6687
16	Ast	6313	0	0	0	0	0	3	0	0	0	0	0	6316
17	Ex	5398	275	0	0	0	0	0	0	0	0	0	0	5673
18	Oli	3949	0	0	0	6	0	0	457	374	0	0	0	4786
19	Ex	3505	572	0	0	0	0	0	0	0	0	0	0	4077
20	In	2738	0	0	0	0	0	0	0	0	0	0	0	2738
21	Ex	1997	24	0	0	0	0	0	0	0	0	0	0	2021
22	End	574	0	0	0	0	0	0	1	0	0	0	0	575
22	Per	666	0	0	0	0	0	0	0	0	0	0	0	666
23	In	1054	0	0	0	0	0	0	0	0	0	0	0	1054
sum		472495	4505	262	143	1059	850	844	619	389	352	191	131	481840

### Sheet: AD enrichment in DA
cell type	total cell count	DA population cell count*				non DA population cell count			FET (AD enrichment)
		DA subpopulation(s)	AD	Control	total	AD	Control	total	p value	Odds Ratio
Ex	82851	DA1	126	3902	4028	47131	31692	78823	0	0.0216991
In	57239	DA1	23	432	455	34118	22666	56784	1.23734e-138	0.0353714
Oli	254272	DA2, DA3, DA4, DA5, DA7, DA8, DA10	3101	400	3501	160628	90143	250771	1.20884e-236	4.35057
Opc	17717	DA11	125	6	131	10941	6645	17586	5.55827e-19	12.6525
Ast	44550	DA6	836	8	844	27169	16537	43706	1.01951e-155	63.6039
Mic	23970	DA9	340	12	352	15340	8278	23618	1.75347e-47	15.2889
		* All the DA cells not in the corresponding assigned cell type are relabeled as non-DA
