## Supplementary Table 5 for "A public resource of single cell transcriptomes and multiscale networks from persons with and without Alzheimer’s disease"

### Sheet: README
Supplementary Table 5
This table reports all the summary statistics for the linear regression of the major allele dosage of rs679515 with CR1 expression in oligodendrocytes and hematological traits from antemortem measures for the ROSMAP cohort.
The linear regression is modeled as the following formula:
trait ~ rs679515_dosage*neuropathlogy + msex + age + educ (+PMI)
Each tab reports all the model statistics for one trait.
Each column reports the model statistics for one neuropathology value.

### Sheet: ROSMAP CR1 expression
model		arteriol_scler	braaksc	caa_4gp	ceradsc	cvda_4gp2	amyloid	gpath	hspath_typ	nft	plaq_d	plaq_n	tangles	niareagansc
p	(Intercept)	4.9e-06	0.000575	6.87e-05	1.12e-05	1.33e-05	4.56e-05	4.72e-05	1.44e-05	3.38e-05	1.96e-05	5.44e-05	0.000241	0.000271
	rs679515_dosage	<2E-16	4.27e-05	<2E-16	1.13e-14	<2E-16	5.78e-12	5.67e-14	<2E-16	<2E-16	<2E-16	1.19e-15	2.2e-09	3.14e-07
	neuropathology	0.0965	0.854956	0.883	0.214	0.258	0.391	0.601	0.874	0.962	0.538	0.368	0.310385	0.667321
	msex	0.3387	0.240955	0.3	0.267	0.364	0.282	0.265	0.326	0.201	0.328	0.247	0.200118	0.238593
	educ	0.3911	0.302802	0.247	0.227	0.337	0.242	0.245	0.235	0.305	0.269	0.22	0.280289	0.234297
	age_death	0.6452	0.443706	0.597	0.83	0.586	0.899	0.755	0.825	0.579	0.874	0.779	0.558792	0.676214
	pmi	0.9887	0.870052	0.801	0.874	0.95	0.864	0.857	0.856	0.834	0.803	0.832	0.880906	0.83041
	rs679515_dosage:neuropathology	0.3996	0.417539	0.859	0.163	0.483	0.381	0.468	0.809	0.551	0.671	0.26	0.090521	0.447274
beta	(Intercept)	0.1363	0.1128	0.1216	0.1429	0.132	0.1224	0.1219	0.1282	0.1221	0.1258	0.1199	0.1107	0.1317
	rs679515_dosage	-0.05267	-0.04188	-0.04913	-0.05897	-0.0532	-0.04494	-0.04618	-0.0498	-0.04735	-0.04787	-0.04505	-0.04011	-0.05813
	neuropathology	-0.00922	0.0008701	-0.0008679	-0.006774	-0.007437	0.005923	0.009399	-0.004822	-0.0008099	0.009562	0.01241	0.00642	-0.00377
	msex	-0.003876	-0.00475	-0.004268	-0.004512	-0.003684	-0.004395	-0.004567	-0.004011	-0.005204	-0.003976	-0.004748	-0.005243	-0.004805
	educ	0.0004703	0.0005602	0.0006365	0.0006583	0.000526	0.0006416	0.0006335	0.0006542	0.0005567	0.0006025	0.0006695	0.0005859	0.0006484
	age_death	0.0001299	0.0002239	0.0001523	6.101e-05	0.0001553	3.616e-05	8.803e-05	6.345e-05	0.0001557	4.436e-05	7.869e-05	0.0001682	0.0001192
	pmi	5.107e-06	5.914e-05	9.234e-05	5.77e-05	2.265e-05	6.22e-05	6.546e-05	6.614e-05	7.556e-05	9.045e-05	7.687e-05	5.418e-05	7.785e-05
	rs679515_dosage:neuropathology	0.00272	-0.002242	-0.0006184	0.004255	0.002689	-0.003379	-0.00737	0.004163	-0.005821	-0.003724	-0.008937	-0.006306	0.003765
R^2	multiple	0.3618	0.3573	0.3503	0.3553	0.3572	0.3533	0.3534	0.3507	0.3585	0.3533	0.3545	0.3605	0.3545
	adjusted	0.3511	0.3467	0.3394	0.3446	0.3466	0.3426	0.3428	0.3399	0.348	0.3426	0.3438	0.3499	0.3438

### Sheet: hematocrit
model	neuropathology	arteriol_scler	braaksc	caa_4gp	ceradsc	cvda_4gp2	amyloid	gpath	hspath_typ	nft	plaq_d	plaq_n	tangles	niareagansc
p	(Intercept)	<2E-16	<2E-16	<2E-16	<2E-16	<2E-16	<2E-16	<2E-16	<2E-16	<2E-16	<2E-16	<2E-16	<2E-16	<2E-16
	rs679515_dosage	0.1032	0.00304	0.587	0.15422	0.0472	0.0276	0.0368	0.389	0.0179	0.337	0.0393	0.0308	0.1449
	neuropathology	0.0317	0.00169	0.864	0.00358	0.011	0.0159	0.0466	0.794	0.0168	0.659	0.0282	0.0221	0.0211
	msex	0.1134	0.11566	0.14	0.12462	0.1783	0.2008	0.1406	0.149	0.1423	0.133	0.1233	0.1638	0.1249
	educ	0.2146	0.29455	0.222	0.25147	0.1861	0.1957	0.2706	0.23	0.296	0.248	0.2767	0.2474	0.2295
	age	3.48e-07	7.99e-08	5.62e-07	1.76e-08	1.07e-07	4.7e-08	1.17e-07	7.46e-07	1.12e-07	4.46e-07	1.22e-07	7.84e-08	6.23e-08
	rs679515_dosage:neuropathology	0.1117	0.0048	0.961	0.03189	0.058	0.0428	0.0557	0.795	0.0186	0.611	0.0622	0.0463	0.0638
beta	(Intercept)	49.5458	46.2428	50.9152	56.1983	49.6319	49.8457	50.1159	50.6841	50.2085	50.8088	50.0362	49.5662	56.3015
	rs679515_dosage	0.86887	3.45677	0.30772	-1.08572	1.13479	1.4881	1.29158	0.32053	1.26379	0.52948	1.16682	1.62932	-1.62712
	neuropathology	1.50063	1.64136	-0.11352	-1.59093	1.8027	1.6998	3.51838	-0.65818	3.92224	0.70048	3.11298	1.57202	-1.9636
	msex	0.70827	0.70235	0.66344	0.68516	0.60152	0.57252	0.66209	0.64811	0.65761	0.67551	0.69473	0.62826	0.68774
	educ	0.07808	0.06598	0.07787	0.07159	0.08319	0.08145	0.06933	0.07572	0.06582	0.07296	0.06842	0.07345	0.07548
	age	-0.17513	-0.188	-0.17341	-0.19546	-0.18268	-0.19074	-0.18404	-0.17097	-0.18327	-0.17639	-0.18242	-0.18781	-0.18799
	rs679515_dosage:neuropathology	-0.64112	-0.85584	0.01915	0.67644	-0.78648	-0.8098	-1.95582	-0.40076	-2.25111	-0.46144	-1.56081	-0.80316	0.916
R^2	multiple	0.07446	0.08055	0.06361	0.08358	0.07825	0.07369	0.07001	0.06577	0.07321	0.06353	0.07202	0.07229	0.07399
	adjusted	0.06402	0.0702	0.05305	0.07327	0.06785	0.06323	0.05955	0.05525	0.06278	0.05299	0.06157	0.06177	0.06356

### Sheet: hemoglobin concentration
model	neuropathology	arteriol_scler	braaksc	caa_4gp	ceradsc	cvda_4gp2	amyloid	gpath	hspath_typ	nft	plaq_d	plaq_n	tangles	niareagansc
p	(Intercept)	<2E-16	<2E-16	<2E-16	<2E-16	<2E-16	<2E-16	<2E-16	<2E-16	<2E-16	<2E-16	<2E-16	<2E-16	<2E-16
	rs679515_dosage	0.0813	0.00476	0.615	0.2375	0.02836	0.0346	0.0477	0.3594	0.0239	0.3854	0.0436	0.0407	0.2258
	neuropathology	0.0158	0.00403	0.6974	0.011	0.00295	0.0262	0.0805	0.7339	0.0331	0.8072	0.0473	0.0399	0.0473
	msex	0.0327	0.03761	0.0447	0.0403	0.06505	0.066	0.0465	0.0492	0.0467	0.0421	0.042	0.0547	0.0404
	educ	0.2939	0.41651	0.3252	0.357	0.24603	0.2875	0.3787	0.3276	0.4094	0.3501	0.3882	0.3429	0.3331
	age	1.37e-08	5.4e-09	3.19e-08	1.16e-09	2.66e-09	2.47e-09	6.45e-09	3.84e-08	5.81e-09	2.58e-08	6.11e-09	4.89e-09	3.78e-09
	rs679515_dosage:neuropathology	0.0863	0.00811	0.8549	0.0572	0.03484	0.0623	0.0843	0.8471	0.0326	0.7503	0.079	0.0703	0.1057
beta	(Intercept)	17.2465	16.2714	17.7983	19.3425	17.2678	17.4317	17.5246	17.6886	17.5524	17.7505	17.4984	17.3333	19.351
	rs679515_dosage	0.31705	1.1271	0.09728	-0.30851	0.42694	0.48902	0.41905	0.11667	0.41257	0.16367	0.39097	0.52903	-0.46277
	neuropathology	0.57549	0.51431	-0.08833	-0.47533	0.7178	0.53642	1.05688	-0.29319	1.19588	0.13229	0.9622	0.48343	-0.57798
	msex	0.32618	0.31809	0.30905	0.31389	0.2809	0.28205	0.30627	0.30227	0.30526	0.3124	0.31395	0.29733	0.31489
	educ	0.02252	0.01751	0.02145	0.01971	0.02484	0.02293	0.01895	0.0211	0.01778	0.02015	0.01857	0.02064	0.02081
	age	-0.06674	-0.07015	-0.06568	-0.07256	-0.06989	-0.07154	-0.06916	-0.0651	-0.069	-0.06669	-0.06878	-0.07031	-0.07028
	rs679515_dosage:neuropathology	-0.23582	-0.27499	0.02419	0.20544	-0.29816	-0.25527	-0.6035	-0.10147	-0.69898	-0.09857	-0.50307	-0.24998	0.27362
R^2	multiple	0.0934	0.0922	0.07894	0.09287	0.1003	0.08664	0.0833	0.08073	0.08601	0.07815	0.08486	0.0849	0.08571
	adjusted	0.08317	0.08198	0.06856	0.08266	0.09018	0.07632	0.07298	0.07038	0.07572	0.06777	0.07456	0.07452	0.07542

### Sheet: red blood cell count
model	neuropathology	arteriol_scler	braaksc	caa_4gp	ceradsc	cvda_4gp2	amyloid	gpath	hspath_typ	nft	plaq_d	plaq_n	tangles	niareagansc
p	(Intercept)	<2E-16	<2E-16	<2E-16	<2E-16	<2E-16	<2E-16	<2E-16	<2E-16	<2E-16	<2E-16	<2E-16	<2E-16	<2E-16
	rs679515_dosage	0.306	0.01664	0.635	0.18355	0.0651	0.0259	0.0587	0.455	0.0434	0.377	0.0368	0.0741	0.1845
	neuropathology	0.277	0.00922	0.918	0.00682	0.0342	0.015	0.0774	0.616	0.0375	0.796	0.0253	0.0504	0.0409
	msex	0.826	0.7999	0.874	0.84822	0.9502	0.9707	0.8796	0.908	0.8624	0.862	0.8326	0.9067	0.8517
	educ	0.631	0.69971	0.623	0.66969	0.5883	0.5801	0.6936	0.629	0.7073	0.654	0.7114	0.6338	0.6368
	age	1.1e-08	2.44e-09	1.5e-08	5.81e-10	5.03e-09	1.3e-09	3.97e-09	2.56e-08	3.45e-09	1.93e-08	3.25e-09	2.57e-09	2.46e-09
	rs679515_dosage:neuropathology	0.467	0.02561	0.924	0.0437	0.0849	0.0383	0.0905	0.997	0.0549	0.671	0.0549	0.114	0.0888
beta	(Intercept)	5.77594	5.43025	5.85157	6.38436	5.71359	5.72112	5.76344	5.82015	5.77634	5.82583	5.74114	5.72351	6.36748
	rs679515_dosage	0.06078	0.310101	0.02982	-0.112561	0.117279	0.167026	0.129746	0.0308345	0.119667	0.054021	0.131037	0.149653	-0.164462
	neuropathology	0.084487	0.151098	-0.00755	-0.164022	0.166703	0.190195	0.346323	-0.140509	0.378884	0.04538	0.351776	0.149206	-0.193271
	msex	0.010936	0.012567	0.007895	0.009475	0.003099	-0.001822	0.007545	0.0057462	0.008619	0.008635	0.010553	0.005875	0.009297
	educ	0.003361	0.002698	0.003479	0.002956	0.003785	0.003863	0.00275	0.0033781	0.002625	0.003131	0.002579	0.003361	0.003292
	age	-0.021941	-0.023307	-0.021839	-0.023951	-0.022419	-0.023598	-0.022759	-0.0214022	-0.022733	-0.021828	-0.0227	-0.023226	-0.023078
	rs679515_dosage:neuropathology	-0.0326	-0.075205	0.004072	0.070611	-0.079487	-0.091969	-0.191957	-0.0006677	-0.203679	-0.042607	-0.178129	-0.070757	0.093363
R^2	multiple	0.06805	0.07701	0.06458	0.08168	0.07319	0.07534	0.06987	0.06707	0.07199	0.06504	0.0736	0.07197	0.07252
	adjusted	0.05754	0.06662	0.05403	0.07135	0.06274	0.06489	0.0594	0.05656	0.06154	0.05451	0.06317	0.06144	0.06208

### Sheet: anemia diagnosis
model	neuropathology	arteriol_scler	braaksc	caa_4gp	ceradsc	cvda_4gp2	amyloid	gpath	hspath_typ	nft	plaq_d	plaq_n	tangles	niareagansc
p	(Intercept)	0.203143	0.5728	0.13059	0.0109	0.214653	0.11676	0.105914	0.082074	0.091108	0.081602	0.111268	0.12178	0.0147
	rs679515_dosage	0.08133	0.0136	0.357129	0.3936	0.021606	0.159684	0.142893	0.583387	0.172826	0.427858	0.177842	0.1689	0.35688
	neuropathology	0.036912	0.0035	0.596951	0.0689	0.002102	0.075688	0.104009	0.779276	0.122598	0.543375	0.073388	0.09483	0.12361
	msex	7.56e-06	8.82e-06	4.51e-06	7.15e-06	2.74e-06	2.74e-06	6.25e-06	5.47e-06	6.31e-06	6.41e-06	1.03e-05	6.63e-06	8.01e-06
	educ	0.307355	0.331	0.226322	0.3075	0.272789	0.231626	0.330252	0.297244	0.346016	0.31432	0.326123	0.30893	0.28841
	age	0.000567	7.15e-05	0.000579	8.76e-05	0.000189	0.000107	0.000174	0.000517	0.000208	0.000364	0.000181	0.00012	0.00014
	rs679515_dosage:neuropathology	0.041102	0.0138	0.421105	0.2232	0.007925	0.165499	0.13032	0.488971	0.139693	0.476394	0.175651	0.16976	0.26447
beta	(Intercept)	-0.443539	-0.211124	-0.529606	-0.963896	-0.425861	-0.538564	-0.552616	-0.591957	-0.574951	-0.595264	-0.543241	-0.539591	-0.992474
	rs679515_dosage	-0.095673	-0.292435	-0.053218	0.066973	-0.134646	-0.09719	-0.092586	-0.020891	-0.074491	-0.044644	-0.077924	-0.106432	0.105693
	neuropathology	-0.149001	-0.155071	-0.035875	0.101774	-0.221274	-0.128273	-0.294151	-0.07267	-0.260099	-0.098564	-0.259725	-0.117868	0.134282
	msex	0.206916	0.204748	0.212676	0.207794	0.216055	0.217464	0.209617	0.210774	0.209451	0.209021	0.20514	0.210206	0.206917
	educ	-0.006587	-0.006273	-0.007898	-0.006564	-0.007055	-0.00774	-0.006284	-0.006736	-0.0061	-0.006501	-0.006333	-0.006634	-0.006851
	age	0.01195	0.014051	0.012	0.013777	0.012895	0.013668	0.01315	0.012092	0.012948	0.012542	0.013019	0.013592	0.013344
	rs679515_dosage:neuropathology	0.084395	0.076158	0.03185	-0.03945	0.112398	0.056899	0.158493	0.109542	0.145129	0.066082	0.116128	0.056896	-0.056574
R^2	multiple	0.06171	0.07038	0.05737	0.06396	0.07121	0.0633	0.05886	0.05635	0.05841	0.05518	0.06135	0.06152	0.06017
	adjusted	0.05123	0.06002	0.04684	0.05352	0.06084	0.05282	0.04837	0.04583	0.04791	0.04464	0.05088	0.05098	0.04969
