## Supplementary Table 6 for "A public resource of single cell transcriptomes and multiscale networks from persons with and without Alzheimer’s disease"

### Sheet: Banner CD83+ signature
symbol	p_val	avg_log2FC	pct.1	pct.2	p_val_adj
HSPH1	4.04977e-170	2.9042	0.531	0.448	1.38664e-165
CD83	2.94984e-100	2.78173	0.432	0.118	1.01003e-95
HSP90AA1	5.84925e-148	2.37053	0.756	0.721	2.00278e-143
AC131944.1	2.83604e-70	2.22565	0.554	0.385	9.71059e-66
ATP1B3	2.75329e-145	2.19758	0.46	0.363	9.42727e-141
DNAJB1	3.76902e-116	2.13736	0.358	0.126	1.29051e-111
HSPD1	2.64313e-150	2.10234	0.489	0.313	9.05006e-146
NAMPT	2.64442e-94	2.08588	0.608	0.277	9.0545e-90
P4HA1	7.16378e-125	2.07011	0.75	0.687	2.45288e-120
FLT1	1.54755e-69	1.96604	0.386	0.166	5.29882e-65
ELL2	6.21016e-117	1.72395	0.81	0.804	2.12636e-112
ACSL1	2.3059e-122	1.71721	0.886	0.722	7.89539e-118
SLC2A3	1.11959e-51	1.68905	0.614	0.343	3.83348e-47
HIF1A-AS3	2.05192e-80	1.63759	0.668	0.396	7.02579e-76
TFRC	7.46256e-73	1.62179	0.435	0.209	2.55518e-68
FTH1	2.71208e-84	1.5957	0.895	0.734	9.28616e-80
PTGES3	1.18638e-132	1.58311	0.574	0.543	4.06218e-128
SPP1	3.81428e-57	1.57006	0.918	0.803	1.30601e-52
NR4A3	4.3397e-56	1.56012	0.207	0.021	1.48591e-51
PDE8A	3.21214e-109	1.55081	0.659	0.63	1.09984e-104
GBE1	1.97486e-92	1.54962	0.523	0.456	6.76192e-88
HSPE1	5.01691e-88	1.53837	0.392	0.197	1.71779e-83
GNA13	3.09097e-124	1.53525	0.656	0.578	1.05835e-119
IL1B	2.3841e-34	1.53514	0.179	0.082	8.16314e-30
CEMIP2	6.76439e-65	1.51267	0.523	0.238	2.31613e-60
BAG3	6.2166e-68	1.51202	0.261	0.095	2.12856e-63
HIVEP2	4.64224e-73	1.49015	0.565	0.266	1.5895e-68
RNF144B	1.62245e-72	1.45455	0.56	0.51	5.55527e-68
HSPB1	9.84795e-59	1.44897	0.349	0.212	3.37194e-54
PGK1	1.20201e-103	1.38236	0.616	0.445	4.11568e-99
SERPINH1	6.40926e-64	1.37919	0.185	0.05	2.19453e-59
ATP13A3	5.30076e-104	1.37473	0.616	0.536	1.81498e-99
RANBP2	1.2156e-113	1.36392	0.608	0.532	4.16221e-109
MOB4	7.52734e-101	1.3535	0.247	0.227	2.57736e-96
ESYT2	5.86349e-80	1.3471	0.472	0.328	2.00766e-75
DNAJA4	4.3923e-65	1.33083	0.173	0.102	1.50392e-60
USP36	9.07664e-104	1.32938	0.443	0.278	3.10784e-99
GLUL	1.14015e-57	1.32171	0.619	0.473	3.90388e-53
BNIP3L	6.79674e-75	1.30792	0.554	0.531	2.3272e-70
SIPA1L1	7.42182e-59	1.27865	0.744	0.735	2.54123e-54
HIF1A	6.46797e-73	1.26731	0.81	0.761	2.21463e-68
VEGFA	3.02168e-74	1.20054	0.307	0.098	1.03462e-69
GK	1.31654e-51	1.18737	0.486	0.328	4.50784e-47
DDX21	7.56676e-83	1.18603	0.509	0.336	2.59086e-78
MYO1E	4.13906e-51	1.18051	0.511	0.502	1.41721e-46
SYTL3	1.2533e-57	1.17911	0.511	0.439	4.29128e-53
NR4A2	1.57693e-65	1.17302	0.239	0.063	5.39942e-61
REL	1.0669e-86	1.17272	0.736	0.684	3.65307e-82
HSPA1A	3.01892e-39	1.16533	0.565	0.434	1.03368e-34
MB21D2	7.60924e-45	1.16285	0.403	0.246	2.6054e-40
FOSL2	1.76463e-61	1.15611	0.324	0.07	6.04211e-57
FTL	3.71881e-49	1.13664	0.787	0.749	1.27332e-44
HAMP	5.50055e-28	1.13593	0.415	0.297	1.88339e-23
SRGN	3.5474e-39	1.13048	0.696	0.57	1.21463e-34
FAM110B	2.81295e-40	1.12421	0.429	0.327	9.63154e-36
CHORDC1	1.1744e-68	1.12109	0.469	0.395	4.02115e-64
ZNF331	1.37231e-34	1.1053	0.276	0.263	4.69881e-30
GAPDH	1.51284e-74	1.09937	0.568	0.422	5.17997e-70
UBC	5.90392e-52	1.08654	0.574	0.403	2.0215e-47
HSP90AB1	3.58082e-81	1.08565	0.648	0.542	1.22607e-76
AC084871.1	5.10126e-41	1.07392	0.321	0.145	1.74667e-36
UGCG	1.05359e-55	1.05466	0.574	0.575	3.60749e-51
CLK1	8.81083e-94	1.05406	0.514	0.475	3.01683e-89
SDCBP	6.03898e-61	1.05086	0.509	0.408	2.06775e-56
RGL1	3.92069e-45	1.04563	0.489	0.482	1.34245e-40
BCAT1	2.22999e-53	1.04003	0.474	0.41	7.63549e-49
SAT1	5.39206e-49	1.03053	0.884	0.937	1.84624e-44
HSPA1B	1.11071e-43	1.02772	0.455	0.312	3.80306e-39
DDIT4	4.67585e-24	1.02125	0.392	0.265	1.60101e-19
FAM210A	2.16552e-55	1.01274	0.347	0.203	7.41474e-51
B3GNT5	1.61731e-58	1.01157	0.545	0.529	5.53767e-54
ITSN1	6.85605e-56	0.995124	0.386	0.378	2.34751e-51
TTYH3	4.58583e-75	0.993866	0.364	0.208	1.57019e-70
SOD2	1.17221e-68	0.988085	0.511	0.401	4.01364e-64
HSPA9	1.63017e-86	0.984229	0.435	0.329	5.58169e-82
EPB41L3	1.91238e-57	0.97796	0.756	0.792	6.548e-53
CLIC2	2.21732e-41	0.975036	0.239	0.15	7.5921e-37
RASGEF1B	9.85731e-51	0.974334	0.298	0.189	3.37514e-46
ADAMTS17	1.54976e-18	0.965067	0.17	0.167	5.30637e-14
CREM	2.51538e-37	0.955993	0.483	0.309	8.61265e-33
SH3BP5	8.74298e-46	0.955756	0.256	0.099	2.9936e-41
HMOX1	2.29367e-35	0.95407	0.244	0.194	7.85354e-31
NFKBID	9.43919e-66	0.950727	0.298	0.145	3.23198e-61
SLC7A5	4.32142e-34	0.940189	0.443	0.248	1.47966e-29
OLR1	3.75266e-40	0.938405	0.466	0.389	1.28491e-35
KLHL6	4.0756e-40	0.934351	0.474	0.45	1.39549e-35
AGFG1	7.70947e-72	0.932856	0.625	0.573	2.63972e-67
PDK3	1.34319e-69	0.932112	0.42	0.419	4.5991e-65
TMSB4X	1.52987e-43	0.92972	0.722	0.681	5.23829e-39
MALT1	5.97909e-53	0.919305	0.463	0.402	2.04724e-48
NGLY1	5.77216e-70	0.91823	0.46	0.418	1.97639e-65
JARID2	1.18892e-54	0.917693	0.591	0.631	4.07086e-50
IER5	1.05266e-45	0.915552	0.21	0.096	3.6043e-41
TPT1	8.54651e-41	0.913557	0.585	0.494	2.92633e-36
SLC2A5	1.37453e-36	0.912602	0.67	0.699	4.7064e-32
IFRD1	4.05775e-57	0.903139	0.386	0.315	1.38937e-52
HK2	1.06889e-41	0.903001	0.477	0.406	3.65987e-37
CHSY1	2.09109e-44	0.901972	0.71	0.666	7.15991e-40
ST13	4.34784e-64	0.898815	0.418	0.308	1.4887e-59
NFKB1	9.5669e-51	0.895358	0.517	0.495	3.27571e-46
RNMT	1.48849e-60	0.893412	0.469	0.421	5.09657e-56
SNX9	2.46672e-69	0.892718	0.548	0.609	8.44603e-65
ERO1A	3.36225e-48	0.880876	0.358	0.273	1.15123e-43
AL133259.1	3.59464e-49	0.880643	0.153	0.02	1.2308e-44
RGS1	1.87741e-17	0.877599	0.491	0.386	6.42825e-13
FAM13A	2.26277e-42	0.874722	0.673	0.795	7.74772e-38
ARID5B	5.22783e-30	0.869957	0.401	0.372	1.79001e-25
RIPK2	5.9814e-49	0.867703	0.318	0.227	2.04803e-44
PAPOLG	1.78265e-40	0.862728	0.469	0.362	6.10378e-36
LIMD1	5.80981e-54	0.860349	0.401	0.349	1.98928e-49
GPBP1	3.29513e-67	0.855844	0.648	0.678	1.12825e-62
PLCG2	8.56968e-45	0.852742	0.864	0.927	2.93426e-40
MCTP1	9.26055e-28	0.851695	0.332	0.19	3.17081e-23
LPCAT1	2.75748e-52	0.849024	0.338	0.218	9.44162e-48
TMSB10	5.86073e-37	0.846698	0.503	0.395	2.00671e-32
CNTNAP2	4.66694e-14	0.845984	0.332	0.37	1.59796e-09
FAM162A	7.06265e-38	0.843783	0.261	0.158	2.41825e-33
ENO1	1.63172e-53	0.843322	0.46	0.323	5.58702e-49
CYTIP	7.23453e-44	0.842869	0.281	0.208	2.4771e-39
STAT3	1.7943e-59	0.840978	0.741	0.706	6.14368e-55
IRAK2	5.6173e-57	0.840056	0.27	0.205	1.92336e-52
CACYBP	3.37292e-51	0.839105	0.307	0.174	1.15489e-46
FCGR2A	1.53849e-44	0.838264	0.54	0.533	5.26781e-40
UBXN2B	1.40041e-58	0.835129	0.511	0.502	4.795e-54
ATP6V1C1	1.56546e-58	0.834762	0.472	0.429	5.36014e-54
CCNL1	3.36006e-64	0.834213	0.651	0.557	1.15048e-59
BCAS2	3.76242e-34	0.832889	0.222	0.091	1.28825e-29
LIMK2	3.97459e-33	0.832266	0.511	0.392	1.3609e-28
HSPA6	2.14119e-29	0.831464	0.179	0.104	7.33143e-25
NOP58	6.62623e-65	0.831311	0.398	0.31	2.26882e-60
HSPA8	4.72347e-50	0.830418	0.304	0.22	1.61732e-45
CERNA2	4.17021e-09	0.823894	0.125	0.143	0.000142788
GOLGA4	1.40747e-34	0.822673	0.841	0.8	4.81916e-30
DNAJB6	1.40549e-64	0.819988	0.554	0.628	4.81239e-60
MBOAT7	1.86572e-54	0.818704	0.273	0.198	6.38823e-50
NR4A1	1.7019e-39	0.816821	0.173	0.026	5.8273e-35
APP	5.78784e-32	0.815246	0.44	0.413	1.98176e-27
TNFRSF1B	1.34338e-52	0.813203	0.625	0.65	4.59972e-48
AC120193.1	8.15045e-25	0.813046	0.642	0.72	2.79071e-20
HIVEP1	3.49884e-28	0.803297	0.259	0.154	1.198e-23
MAN2A1	4.95916e-33	0.801886	0.614	0.744	1.69802e-28
PFKFB3	1.05263e-34	0.799918	0.716	0.702	3.60422e-30
ADAM9	2.45333e-52	0.799362	0.562	0.546	8.40019e-48
PLIN2	8.96729e-29	0.799323	0.17	0.077	3.0704e-24
ATF3	1.38604e-29	0.796896	0.142	0.033	4.74578e-25
LDHA	5.41061e-49	0.796223	0.332	0.223	1.85259e-44
NUP58	1.2543e-55	0.792536	0.403	0.315	4.29473e-51
CSMD1	2.92392e-14	0.789989	0.324	0.32	1.00115e-09
PLEK	3.74816e-41	0.774672	0.327	0.368	1.28337e-36
PDK1	2.65725e-43	0.773987	0.412	0.323	9.09843e-39
CD14	2.50065e-23	0.770512	0.366	0.335	8.56223e-19
GPNMB	8.95967e-18	0.77008	0.199	0.107	3.06779e-13
STIP1	3.62049e-52	0.768948	0.324	0.241	1.23966e-47
CDKN1A	2.26856e-28	0.764085	0.304	0.18	7.76755e-24
GRAMD1B	1.05004e-49	0.763555	0.486	0.593	3.59534e-45
THRB	7.82988e-20	0.761713	0.318	0.261	2.68095e-15
MXD1	3.66788e-26	0.760258	0.233	0.156	1.25588e-21
FAM49A	4.363e-53	0.757039	0.466	0.553	1.49389e-48
AC011933.4	1.44266e-35	0.756467	0.46	0.417	4.93967e-31
PTPN1	1.30156e-33	0.756003	0.491	0.418	4.45653e-29
CHD1	1.00919e-52	0.754602	0.631	0.679	3.45548e-48
SYT1	3.61548e-32	0.753236	0.577	0.518	1.23794e-27
MTCH1	1.06007e-46	0.751427	0.423	0.332	3.62968e-42
PTPN2	1.32321e-29	0.749937	0.741	0.731	4.53069e-25
XIST	2.46467e-29	0.748911	0.795	0.506	8.43903e-25
CXCR4	8.36757e-27	0.748684	0.216	0.077	2.86506e-22
SDC2	7.71687e-20	0.745024	0.151	0.047	2.64226e-15
GATM	1.83224e-40	0.744786	0.284	0.248	6.27358e-36
UBA1	6.50448e-55	0.740925	0.304	0.217	2.22713e-50
MCF2L2	2.45851e-38	0.739995	0.429	0.445	8.41795e-34
IL1RAP	1.97116e-36	0.738228	0.545	0.574	6.74927e-32
RAB31	2.57274e-36	0.72441	0.778	0.842	8.80906e-32
TCF4	1.22393e-43	0.722915	0.807	0.857	4.19073e-39
FMNL2	1.59859e-23	0.720907	0.898	0.933	5.47358e-19
FNIP2	2.82778e-46	0.720726	0.585	0.664	9.68233e-42
PPP1CB	3.68326e-48	0.720173	0.554	0.5	1.26115e-43
INSIG1	3.82362e-23	0.717325	0.142	0.08	1.30921e-18
ATP1B1	2.0152e-36	0.713151	0.412	0.334	6.90004e-32
RAPGEF1	4.32532e-43	0.712165	0.81	0.9	1.48099e-38
GALNTL6	4.73357e-11	0.709767	0.099	0.077	1.62077e-06
AP000331.1	1.13749e-32	0.707375	0.415	0.394	3.89476e-28
MT2A	1.18623e-16	0.706422	0.185	0.129	4.06166e-12
H3F3A	7.5684e-45	0.705714	0.469	0.434	2.59142e-40
CLEC2B	4.19604e-28	0.702646	0.273	0.189	1.43672e-23
DUSP1	3.25762e-21	0.69716	0.332	0.189	1.11541e-16
BTAF1	2.08311e-53	0.695642	0.631	0.629	7.13257e-49
MSN	8.22823e-33	0.690947	0.548	0.604	2.81735e-28
MORF4L2	6.81144e-44	0.69052	0.358	0.281	2.33224e-39
SNAP25	2.7309e-40	0.690437	0.304	0.279	9.3506e-36
SPAG9	3.79727e-54	0.689613	0.605	0.604	1.30019e-49
CYTH1	1.84517e-48	0.688296	0.653	0.68	6.31787e-44
MCL1	4.57108e-39	0.685424	0.344	0.241	1.56514e-34
PKM	2.10106e-38	0.683474	0.457	0.374	7.19404e-34
INSIG2	2.99916e-51	0.6826	0.301	0.3	1.02691e-46
DNAJA1	1.63292e-41	0.679889	0.398	0.314	5.59111e-37
MAT2A	1.30613e-38	0.678689	0.429	0.375	4.47218e-34
SLC16A10	1.80364e-08	0.678432	0.068	0.021	0.000617565
ZFP36	6.1582e-24	0.674709	0.341	0.263	2.10857e-19
EEF1A1	7.08411e-34	0.673789	0.625	0.586	2.4256e-29
GK-AS1	3.60451e-19	0.673512	0.188	0.081	1.23418e-14
BNIP3	2.09676e-31	0.671581	0.202	0.087	7.17929e-27
GTF2IRD1	1.9141e-25	0.671499	0.278	0.203	6.55387e-21
CABLES1	1.15116e-26	0.66782	0.284	0.332	3.94158e-22
BCL6	9.00605e-24	0.664919	0.466	0.388	3.08367e-19
ZHX2	2.60759e-23	0.664062	0.412	0.356	8.92838e-19
COPA	8.72912e-50	0.663744	0.528	0.555	2.98885e-45
WDR45B	3.39282e-44	0.662803	0.355	0.267	1.1617e-39
SNAP23	6.19793e-41	0.662741	0.46	0.499	2.12217e-36
PNRC1	1.43708e-47	0.658368	0.429	0.365	4.92055e-43
ANKRD37	4.32114e-24	0.657822	0.19	0.081	1.47956e-19
ATP2A2	2.23324e-38	0.657076	0.503	0.523	7.64663e-34
TAF1D	4.19361e-45	0.655817	0.699	0.665	1.43589e-40
SNAPC1	8.19336e-30	0.655403	0.23	0.124	2.80541e-25
FOXK2	1.57235e-39	0.654062	0.455	0.462	5.38372e-35
MIF	4.98897e-31	0.653665	0.295	0.169	1.70822e-26
RNF149	1.03982e-26	0.652356	0.832	0.804	3.56034e-22
NSMAF	8.37517e-38	0.650661	0.534	0.492	2.86766e-33
GNA12	2.00254e-36	0.650299	0.381	0.359	6.8567e-32
CCK	3.05255e-31	0.649074	0.185	0.124	1.04519e-26
OPRM1	3.07814e-36	0.648961	0.349	0.42	1.05395e-31
TCP1	5.17033e-46	0.648686	0.253	0.156	1.77032e-41
TMEM140	7.26233e-28	0.646083	0.239	0.144	2.48662e-23
KLF6	2.32711e-35	0.644946	0.457	0.396	7.96804e-31
ZMIZ1	3.60875e-46	0.644933	0.494	0.501	1.23564e-41
SMCHD1	6.33087e-42	0.643478	0.651	0.668	2.16769e-37
PPP1R15A	9.82257e-18	0.64228	0.188	0.076	3.36325e-13
YEATS2	1.5233e-36	0.641882	0.503	0.458	5.21578e-32
GABARAPL1	1.11933e-33	0.63676	0.259	0.137	3.83259e-29
MYO10	4.54673e-27	0.636013	0.256	0.199	1.5568e-22
RLF	5.14847e-44	0.633947	0.616	0.619	1.76284e-39
ALDH1A2	5.43289e-10	0.633398	0.108	0.09	1.86022e-05
FKBP4	4.16339e-36	0.631207	0.188	0.107	1.42555e-31
GPI	3.88874e-36	0.630778	0.375	0.301	1.3315e-31
RAB20	9.14044e-19	0.628469	0.409	0.314	3.12968e-14
IVNS1ABP	5.95919e-47	0.62784	0.389	0.358	2.04043e-42
SEC24A	4.60742e-38	0.62667	0.264	0.206	1.57758e-33
USPL1	5.56819e-38	0.626653	0.358	0.351	1.90655e-33
SYAP1	2.7774e-30	0.625498	0.27	0.177	9.50981e-26
SLC11A1	1.08756e-17	0.620995	0.81	0.712	3.72382e-13
PSTPIP2	2.30046e-27	0.620359	0.332	0.332	7.87678e-23
FXR1	1.50518e-50	0.620061	0.503	0.558	5.15372e-46
PRKAG2	6.95019e-49	0.617625	0.597	0.772	2.37974e-44
MAPRE2	1.46708e-40	0.615113	0.369	0.469	5.02328e-36
HNRNPU	5.65149e-54	0.613772	0.648	0.727	1.93507e-49
EIF2AK3	1.95532e-30	0.613439	0.281	0.201	6.69501e-26
AIF1	7.44565e-22	0.613186	0.278	0.225	2.54939e-17
EIF1	5.50597e-39	0.61197	0.423	0.365	1.88524e-34
FAU	9.00028e-29	0.611939	0.364	0.28	3.0817e-24
TENT4B	5.92777e-28	0.610023	0.358	0.358	2.02967e-23
FNDC3A	3.77911e-51	0.609609	0.619	0.757	1.29397e-46
PLAUR	2.40137e-26	0.60949	0.256	0.19	8.22229e-22
SERF2	2.14066e-40	0.609202	0.358	0.302	7.3296e-36
PSME4	1.31216e-42	0.609001	0.551	0.642	4.49285e-38
C5AR1	4.73316e-24	0.607237	0.27	0.157	1.62063e-19
TYMP	1.34603e-30	0.605592	0.429	0.36	4.60879e-26
PLSCR1	1.49945e-30	0.604668	0.688	0.652	5.13412e-26
DDX3X	2.56641e-42	0.604484	0.452	0.436	8.7874e-38
NUDC	9.05498e-44	0.602651	0.27	0.191	3.10042e-39
DDX24	4.43537e-45	0.601618	0.381	0.369	1.51867e-40
GBP2	2.24457e-23	0.601118	0.207	0.147	7.68541e-19
HSPA5	2.10331e-16	0.59582	0.233	0.219	7.20174e-12
ASAH1	6.31199e-34	0.592679	0.56	0.584	2.16123e-29
CHD2	2.48443e-33	0.589068	0.753	0.78	8.50669e-29
AC008957.2	2.471e-38	0.588151	0.42	0.511	8.46069e-34
CD69	1.96388e-07	0.585326	0.173	0.102	0.00672432
MYO1G	2.82217e-35	0.582869	0.17	0.084	9.6631e-31
CALM1	2.88434e-26	0.580526	0.531	0.521	9.87597e-22
YBX3	5.05486e-32	0.579707	0.352	0.296	1.73078e-27
ARFGAP3	1.64792e-35	0.579598	0.352	0.299	5.64246e-31
KIF16B	2.24597e-41	0.578244	0.571	0.69	7.69021e-37
IQGAP2	1.17153e-09	0.576434	0.29	0.208	4.01132e-05
GRB2	8.48714e-21	0.575459	0.852	0.876	2.906e-16
NDUFA4	8.851e-27	0.575305	0.253	0.195	3.03058e-22
PAG1	7.94386e-27	0.57405	0.798	0.876	2.71998e-22
ALPK3	1.67177e-25	0.573432	0.119	0.083	5.72415e-21
SAMSN1	1.93371e-24	0.571867	0.676	0.736	6.62102e-20
MAGT1	8.22297e-36	0.57091	0.29	0.235	2.81554e-31
HSPA4	4.14513e-34	0.570664	0.338	0.323	1.41929e-29
ROBO2	1.73228e-18	0.568059	0.21	0.225	5.93133e-14
ERGIC1	1.23169e-33	0.567676	0.477	0.471	4.21732e-29
SPARCL1	6.17592e-25	0.567666	0.426	0.415	2.11464e-20
PCSK5	8.40614e-21	0.567219	0.315	0.274	2.87826e-16
FGFR1	4.88048e-23	0.565261	0.165	0.097	1.67108e-18
XBP1	4.22252e-26	0.5643	0.253	0.211	1.44579e-21
DUSP10	1.99651e-27	0.563959	0.244	0.206	6.83605e-23
RAB8B	5.07319e-27	0.56304	0.446	0.425	1.73706e-22
SESTD1	1.59854e-12	0.562677	0.173	0.1	5.4734e-08
APOE	2.49843e-22	0.561641	0.531	0.55	8.55462e-18
UBA52	2.94534e-24	0.560755	0.29	0.201	1.00849e-19
PPARD	9.47341e-27	0.559303	0.719	0.711	3.2437e-22
TPI1	6.9689e-32	0.556789	0.236	0.163	2.38615e-27
TOM1	2.48908e-33	0.554446	0.295	0.232	8.52262e-29
PAM	2.31163e-15	0.55374	0.256	0.17	7.91502e-11
MAP4K3	1.4211e-45	0.553334	0.56	0.646	4.86586e-41
PEAK1	1.27077e-32	0.551662	0.605	0.699	4.35111e-28
LONP1	2.54938e-44	0.550865	0.205	0.138	8.72907e-40
ZC3HAV1	5.45086e-30	0.550615	0.5	0.535	1.86638e-25
ZNF292	1.25147e-34	0.548844	0.741	0.811	4.28503e-30
HOMER1	3.50373e-24	0.546635	0.23	0.16	1.19968e-19
GRAMD4	9.86256e-29	0.546324	0.293	0.235	3.37694e-24
PER1	2.20681e-26	0.54518	0.293	0.218	7.55613e-22
GADD45B	3.14755e-14	0.545021	0.139	0.05	1.07772e-09
BASP1	3.60646e-24	0.544731	0.48	0.486	1.23485e-19
CHMP1B	8.01025e-34	0.53912	0.139	0.093	2.74271e-29
PFKFB4	8.85739e-17	0.538747	0.168	0.109	3.03277e-12
SLC25A37	1.97355e-23	0.538744	0.784	0.817	6.75744e-19
SNHG15	3.42078e-28	0.538497	0.182	0.098	1.17128e-23
AL118516.1	5.17269e-12	0.538245	0.142	0.089	1.77113e-07
MDH1	1.18048e-32	0.537915	0.253	0.199	4.04196e-28
VAPA	6.89512e-32	0.537552	0.565	0.563	2.36089e-27
B2M	2.25797e-32	0.536711	0.616	0.652	7.73128e-28
SNTG1	2.15244e-13	0.536465	0.162	0.143	7.36995e-09
UBE2F	2.07967e-37	0.536403	0.438	0.477	7.12079e-33
NEDD4L	2.79166e-29	0.535901	0.597	0.684	9.55866e-25
WSB1	3.64223e-32	0.534899	0.795	0.838	1.2471e-27
ARHGAP26-AS1	3.39168e-27	0.534117	0.156	0.158	1.16131e-22
NRGN	9.01019e-25	0.532624	0.244	0.194	3.08509e-20
FAM102B	2.60246e-37	0.531932	0.486	0.559	8.91082e-33
NDUFAF2	5.34067e-16	0.530732	0.372	0.32	1.82864e-11
SNHG12	1.75164e-23	0.530732	0.188	0.125	5.9976e-19
MPP1	4.05367e-27	0.530595	0.236	0.149	1.38798e-22
ARRDC3	4.05131e-24	0.530147	0.162	0.123	1.38717e-19
KDM6B	2.05471e-27	0.529774	0.17	0.065	7.03531e-23
AC018362.1	4.16675e-30	0.529459	0.321	0.325	1.42669e-25
ARL8B	1.69103e-30	0.527821	0.489	0.476	5.7901e-26
GUK1	2.49752e-26	0.526715	0.256	0.15	8.5515e-22
ATP5F1E	2.95812e-23	0.526007	0.295	0.262	1.01286e-18
CTNNB1	1.99632e-43	0.524134	0.509	0.587	6.83539e-39
MAP1B	1.15327e-22	0.523565	0.401	0.369	3.94881e-18
MGAT1	6.82985e-27	0.523383	0.406	0.441	2.33854e-22
LAP3	2.8478e-24	0.522395	0.5	0.492	9.75087e-20
AHSA1	4.31616e-32	0.522362	0.224	0.165	1.47785e-27
SULF2	2.34803e-19	0.521441	0.119	0.035	8.03964e-15
CALY	1.64895e-22	0.520003	0.168	0.103	5.64599e-18
TNFRSF10D	1.52942e-26	0.519064	0.312	0.326	5.23674e-22
NFATC1	4.32828e-28	0.517851	0.293	0.238	1.482e-23
ACTB	2.76053e-29	0.517326	0.568	0.603	9.45207e-25
PRDM1	1.21515e-13	0.514032	0.287	0.234	4.16068e-09
RGS16	3.51961e-09	0.513506	0.17	0.121	0.000120512
VSNL1	1.22124e-25	0.51323	0.224	0.16	4.18151e-21
ELL	6.98791e-34	0.513126	0.344	0.345	2.39266e-29
RAB1A	2.69482e-31	0.512874	0.761	0.785	9.22707e-27
PHF20	2.28132e-33	0.512789	0.625	0.663	7.81124e-29
CLEC7A	2.9468e-36	0.511755	0.491	0.543	1.00898e-31
TENT4A	3.94229e-29	0.510801	0.369	0.335	1.34984e-24
TRA2B	2.81296e-37	0.507997	0.568	0.623	9.63158e-33
PRNP	3.64864e-26	0.507445	0.304	0.24	1.24929e-21
RCOR1	1.03015e-25	0.507363	0.543	0.54	3.52723e-21
KDM4B	1.37148e-38	0.506812	0.531	0.624	4.69593e-34
ITGA9-AS1	1.16636e-19	0.505597	0.193	0.2	3.99362e-15
UBE2D3	7.91936e-40	0.505523	0.673	0.748	2.71159e-35
RBPJ	2.76033e-21	0.505408	0.73	0.707	9.45137e-17
BCL2A1	1.28741e-16	0.503707	0.136	0.065	4.40811e-12
RAB11A	1.32015e-24	0.503373	0.568	0.616	4.5202e-20
UBL5	6.17365e-27	0.501527	0.145	0.088	2.11386e-22
SOD1	1.92404e-24	0.501036	0.239	0.183	6.58791e-20
USP37	1.69895e-22	0.500452	0.392	0.355	5.81721e-18
PPP3CA	4.48933e-31	-0.500735	0.52	0.803	1.53715e-26
CBR4	3.3646e-21	-0.501376	0.21	0.456	1.15204e-16
EVI5	1.50601e-28	-0.501435	0.477	0.76	5.15657e-24
SLC44A1	1.5831e-12	-0.502939	0.236	0.421	5.42052e-08
PPARGC1B	1.90359e-21	-0.503423	0.102	0.324	6.5179e-17
MAN1C1	9.03705e-26	-0.503842	0.176	0.439	3.09428e-21
LRBA	4.54188e-35	-0.503905	0.463	0.774	1.55514e-30
ST8SIA4	9.2494e-28	-0.505949	0.452	0.735	3.167e-23
MEF2A	7.17466e-46	-0.506134	0.963	0.996	2.4566e-41
NOL4L	2.0861e-25	-0.50666	0.188	0.452	7.14282e-21
HPGDS	1.28575e-19	-0.507179	0.134	0.353	4.40239e-15
DLEU2	7.22679e-31	-0.509616	0.648	0.887	2.47445e-26
MED13L	7.23724e-53	-0.510582	0.821	0.983	2.47803e-48
ARL15	1.69949e-36	-0.511663	0.548	0.842	5.81905e-32
NCK1-DT	8.08945e-30	-0.512417	0.085	0.342	2.76983e-25
TBCK	2.30849e-33	-0.51258	0.335	0.653	7.90428e-29
JAK2	1.6485e-54	-0.51355	0.435	0.812	5.64447e-50
CDK19	1.32527e-25	-0.513841	0.386	0.667	4.53773e-21
IL13RA1	7.99029e-37	-0.513981	0.403	0.731	2.73587e-32
LPAR6	2.10125e-45	-0.514426	0.5	0.834	7.19469e-41
ITPR1	5.70185e-21	-0.514876	0.332	0.589	1.95231e-16
CD4	7.25627e-26	-0.515204	0.196	0.47	2.48455e-21
SPNS2	4.94085e-21	-0.51687	0.193	0.439	1.69175e-16
DOCK2	2.77808e-38	-0.517657	0.795	0.961	9.51216e-34
GNG2	5.6953e-17	-0.518734	0.159	0.367	1.95007e-12
PLXDC2	3.63364e-56	-0.519606	0.991	0.997	1.24416e-51
MGMT	2.21935e-22	-0.520122	0.168	0.409	7.59907e-18
PARD3B	4.3034e-15	-0.521633	0.116	0.295	1.47349e-10
C15orf41	1.53043e-14	-0.523212	0.114	0.291	5.24021e-10
ST3GAL6	3.86028e-39	-0.523223	0.335	0.678	1.32176e-34
TM6SF1	5.59529e-28	-0.523583	0.205	0.49	1.91583e-23
AL162253.2	9.6238e-23	-0.524547	0.134	0.373	3.29519e-18
CDC14A	8.00352e-24	-0.525103	0.162	0.414	2.74041e-19
ARHGAP15	3.86586e-37	-0.528741	0.798	0.963	1.32367e-32
LPCAT2	2.74736e-36	-0.528841	0.614	0.882	9.40696e-32
WIPF1	2.13119e-28	-0.529341	0.514	0.788	7.29719e-24
TBC1D5	2.85799e-50	-0.530255	0.702	0.949	9.78576e-46
ELMO1	6.48621e-58	-0.530686	0.878	0.992	2.22088e-53
SLC4A7	3.52059e-31	-0.531759	0.585	0.85	1.20545e-26
EIF1B-AS1	1.33972e-17	-0.5321	0.097	0.289	4.58721e-13
SPATA5	5.38303e-30	-0.532283	0.256	0.551	1.84315e-25
NRIP1	1.80296e-35	-0.53263	0.534	0.828	6.17333e-31
ATXN7L1	1.1465e-26	-0.53344	0.278	0.565	3.92561e-22
WWOX	1.53539e-26	-0.533824	0.477	0.751	5.25719e-22
AC090579.1	1.17133e-19	-0.535963	0.168	0.392	4.01063e-15
DOCK5	2.63891e-24	-0.537168	0.381	0.654	9.03562e-20
GPR34	6.9484e-31	-0.537304	0.216	0.518	2.37913e-26
AC066613.2	1.07767e-20	-0.537469	0.128	0.353	3.68995e-16
AC008014.1	1.65011e-10	-0.538304	0.108	0.25	5.64998e-06
TBC1D1	9.34477e-34	-0.539538	0.523	0.815	3.19965e-29
LINC01684	2.33385e-23	-0.53965	0.273	0.54	7.99111e-19
NFIA	4.59891e-32	-0.539681	0.403	0.71	1.57467e-27
MICOS10	1.22584e-13	-0.54015	0.185	0.374	4.19726e-09
APBB1IP	7.48926e-48	-0.540601	0.801	0.976	2.56432e-43
FBXL17	6.28991e-23	-0.540903	0.435	0.697	2.15367e-18
SUCLG2	1.29526e-35	-0.541174	0.42	0.742	4.43497e-31
LINC02642	2.20635e-15	-0.54184	0.04	0.186	7.55456e-11
BCO2	6.63269e-23	-0.543021	0.108	0.341	2.27103e-18
ADAP2	8.53765e-31	-0.543084	0.318	0.629	2.92329e-26
PLD1	5.05231e-26	-0.546342	0.247	0.528	1.72991e-21
FBXW4	9.67605e-29	-0.546963	0.23	0.524	3.31308e-24
FOXP1	2.24496e-25	-0.547655	0.577	0.822	7.68673e-21
LINC02057	9.0761e-17	-0.54786	0.045	0.205	3.10766e-12
KLF12	5.46823e-14	-0.548656	0.085	0.247	1.87232e-09
MAML2	4.50932e-53	-0.549808	0.798	0.978	1.54399e-48
DPH6-DT	3.60189e-15	-0.551491	0.082	0.247	1.23329e-10
WDFY4	9.16629e-37	-0.553814	0.52	0.823	3.13854e-32
BCAS3	6.93132e-23	-0.55491	0.392	0.657	2.37328e-18
TPK1	3.16527e-27	-0.55607	0.386	0.676	1.08379e-22
FGD3	9.98798e-30	-0.557072	0.148	0.431	3.41989e-25
LINC02391	7.16522e-17	-0.558171	0.151	0.357	2.45337e-12
LRRC8D	1.03824e-32	-0.561066	0.327	0.644	3.55494e-28
BICRAL	4.526e-34	-0.56195	0.256	0.575	1.5497e-29
EML1	1.62617e-21	-0.562821	0.102	0.324	5.56801e-17
SAMD12	6.98643e-21	-0.562998	0.236	0.481	2.39215e-16
RABGAP1L	2.49811e-32	-0.564151	0.602	0.863	8.55354e-28
CEP128	7.71816e-22	-0.564944	0.136	0.37	2.6427e-17
TMEM156	3.38443e-32	-0.566666	0.352	0.668	1.15883e-27
LRMP	1.1957e-37	-0.566685	0.295	0.636	4.09408e-33
SRGAP3	9.90311e-36	-0.567346	0.307	0.635	3.39082e-31
EXOC4	1.78085e-37	-0.571931	0.628	0.891	6.09762e-33
ATG4C	1.58719e-32	-0.572434	0.273	0.59	5.43454e-28
ACYP2	2.42993e-25	-0.574211	0.276	0.555	8.3201e-21
ARHGAP20	6.58893e-18	-0.575032	0.08	0.266	2.25605e-13
SLC39A11	3.34125e-35	-0.578034	0.384	0.71	1.14404e-30
PDGFC	5.96415e-24	-0.57895	0.196	0.458	2.04213e-19
PCNX2	1.57609e-39	-0.579285	0.551	0.851	5.39652e-35
EMB	1.07137e-21	-0.580132	0.139	0.376	3.66838e-17
CD226	2.46125e-19	-0.581563	0.077	0.272	8.42734e-15
SKAP2	6.30361e-39	-0.584151	0.668	0.913	2.15836e-34
ADAMTSL2	1.66508e-26	-0.58656	0.057	0.286	5.70125e-22
C3	1.8607e-37	-0.590462	0.568	0.856	6.37102e-33
MAP3K5	1.99941e-53	-0.590791	0.534	0.876	6.84597e-49
ARHGAP25	9.55458e-42	-0.590963	0.446	0.785	3.27149e-37
ABR	3.18409e-42	-0.5944	0.764	0.956	1.09023e-37
ZEB2	1.94925e-50	-0.594531	0.696	0.946	6.67424e-46
MED12L	1.58428e-23	-0.596926	0.153	0.406	5.42456e-19
FOXN3	2.09424e-60	-0.597271	0.884	0.991	7.17069e-56
TBXAS1	5.71504e-57	-0.597936	0.795	0.975	1.95683e-52
WDFY2	7.60093e-44	-0.598093	0.435	0.784	2.60256e-39
SH3RF1	5.82433e-24	-0.598687	0.165	0.422	1.99425e-19
TAB2	7.81256e-46	-0.59979	0.597	0.893	2.67502e-41
CAMK1D	1.46295e-33	-0.604473	0.528	0.818	5.00915e-29
ZNF609	6.91894e-34	-0.606162	0.517	0.808	2.36904e-29
CYFIP1	1.39401e-42	-0.606452	0.673	0.92	4.77308e-38
IFNGR1	9.4935e-30	-0.608435	0.537	0.808	3.25058e-25
DOCK8	1.75654e-48	-0.61066	0.886	0.987	6.01438e-44
RIN2	4.09334e-43	-0.611082	0.381	0.736	1.40156e-38
DNMT3A	1.66765e-31	-0.61486	0.276	0.591	5.71003e-27
SOCS6	3.56391e-28	-0.615841	0.384	0.678	1.22028e-23
PELI2	3.14996e-20	-0.619543	0.241	0.489	1.07855e-15
TAPT1-AS1	9.60558e-29	-0.622252	0.159	0.441	3.28895e-24
PTCHD4	4.02717e-11	-0.62843	0.105	0.252	1.3789e-06
MCF2L	1.68556e-45	-0.62865	0.426	0.782	5.77136e-41
PRDM11	7.33857e-24	-0.631522	0.062	0.276	2.51272e-19
USP9Y	8.03956e-20	-0.633506	0.082	0.285	2.75275e-15
MEF2C-AS1	2.15881e-25	-0.635547	0.321	0.604	7.39176e-21
AL353138.1	1.01685e-19	-0.637317	0.077	0.274	3.48168e-15
KIF26B	9.77298e-21	-0.640575	0.094	0.307	3.34627e-16
APBA1	5.06458e-20	-0.64072	0.278	0.528	1.73411e-15
SFMBT2	1.71421e-51	-0.643051	0.795	0.977	5.86946e-47
CYBB	7.1725e-52	-0.650624	0.332	0.722	2.45586e-47
CCDC18-AS1	5.84774e-39	-0.651389	0.344	0.69	2.00226e-34
NLGN4Y	2.93478e-16	-0.66022	0.06	0.224	1.00487e-11
AC007262.2	1.54114e-19	-0.661307	0.199	0.436	5.27686e-15
APPL2	7.82024e-43	-0.663992	0.446	0.789	2.67765e-38
CACNA1A	1.88298e-32	-0.664094	0.284	0.602	6.44733e-28
LRRC8C	1.68147e-40	-0.664097	0.301	0.656	5.75735e-36
ABCC4	4.90592e-54	-0.666937	0.582	0.901	1.67979e-49
ZNF846	3.36799e-34	-0.668181	0.256	0.584	1.1532e-29
CDK6	4.7732e-35	-0.66952	0.349	0.679	1.63434e-30
TENM4	2.79304e-34	-0.669786	0.324	0.651	9.56337e-30
PIP5K1B	1.52459e-26	-0.670161	0.188	0.467	5.22021e-22
INPP5D	4.535e-62	-0.672357	0.705	0.958	1.55278e-57
KCNQ1	1.20985e-36	-0.674307	0.312	0.652	4.14252e-32
PRKN	1.02845e-30	-0.675404	0.455	0.75	3.52141e-26
CMKLR1	2.06232e-30	-0.67557	0.216	0.521	7.06138e-26
VSIR	4.94453e-46	-0.679773	0.273	0.651	1.69301e-41
P3H2	9.24174e-22	-0.681485	0.156	0.399	3.16437e-17
RYR1	8.68783e-44	-0.684575	0.378	0.739	2.97471e-39
OTULINL	1.30776e-42	-0.685522	0.247	0.611	4.47778e-38
AC079015.1	7.59507e-32	-0.689256	0.17	0.475	2.60055e-27
UTY	3.80081e-22	-0.693177	0.105	0.332	1.3014e-17
S100Z	2.03719e-26	-0.696016	0.131	0.392	6.97535e-22
GLCCI1	8.61203e-23	-0.698754	0.176	0.43	2.94876e-18
MIR99AHG	1.74084e-47	-0.700647	0.398	0.766	5.96062e-43
ANOS1	1.11356e-34	-0.708668	0.304	0.635	3.81283e-30
LINC00578	4.90515e-24	-0.710089	0.06	0.276	1.67952e-19
ZFPM2-AS1	5.18942e-10	-0.714781	0.065	0.187	1.77686e-05
SLC8A1	1.16421e-59	-0.714934	0.776	0.971	3.98624e-55
KBTBD12	2.72046e-26	-0.717236	0.145	0.413	9.31484e-22
KCNMB2-AS1	5.27581e-19	-0.717792	0.128	0.342	1.80644e-14
RNF150	1.17548e-29	-0.719437	0.312	0.619	4.02483e-25
IL6ST	9.70613e-40	-0.721432	0.571	0.857	3.32338e-35
RASSF8	3.97712e-33	-0.725829	0.423	0.735	1.36176e-28
ETV5	5.04988e-44	-0.728212	0.196	0.562	1.72908e-39
RASAL2	1.91589e-31	-0.734011	0.48	0.771	6.56e-27
ST6GAL1	3.72542e-53	-0.735239	0.847	0.982	1.27559e-48
AC008050.1	7.25458e-10	-0.739557	0.077	0.198	2.48397e-05
CCND3	3.08246e-29	-0.739676	0.378	0.676	1.05543e-24
PGM5	3.10644e-41	-0.739717	0.173	0.525	1.06365e-36
ZNF710	1.84148e-57	-0.741011	0.412	0.807	6.30524e-53
HS3ST4	7.47381e-36	-0.743422	0.571	0.846	2.55903e-31
LRMDA	3.05513e-76	-0.746947	0.98	0.994	1.04607e-71
AC044781.1	2.2841e-30	-0.747593	0.202	0.505	7.82074e-26
KCNK13	1.91692e-30	-0.75043	0.307	0.617	6.56355e-26
ARHGEF6	1.81188e-47	-0.751631	0.244	0.631	6.20388e-43
TTTY14	1.34241e-19	-0.753028	0.043	0.219	4.59643e-15
PDK4	1.64399e-09	-0.760155	0.142	0.283	5.62903e-05
COX10-AS1	4.38214e-27	-0.761242	0.193	0.476	1.50045e-22
OXR1	1.03744e-30	-0.762283	0.679	0.897	3.55218e-26
DLEU1	6.04734e-43	-0.762609	0.75	0.945	2.07061e-38
FLI1	7.50548e-54	-0.763439	0.543	0.875	2.56988e-49
LINC02798	1.40298e-43	-0.769059	0.432	0.78	4.8038e-39
STK32B	1.1449e-24	-0.771606	0.205	0.473	3.92014e-20
CARD11	2.05271e-34	-0.771872	0.224	0.552	7.02848e-30
CACNA1D	1.47756e-29	-0.773018	0.247	0.551	5.05918e-25
TIAM1	4.96492e-51	-0.775263	0.315	0.71	1.69999e-46
ATM	1.31136e-65	-0.776089	0.616	0.93	4.49008e-61
MAF	8.01061e-49	-0.778791	0.366	0.747	2.74283e-44
SHTN1	1.99808e-50	-0.780787	0.597	0.893	6.84143e-46
RTTN	9.80918e-22	-0.784313	0.295	0.556	3.35866e-17
DSCAM	5.7634e-22	-0.789029	0.31	0.573	1.97339e-17
GLDN	1.78715e-39	-0.78948	0.307	0.659	6.11922e-35
EPB41L2	5.21624e-70	-0.791528	0.827	0.981	1.78604e-65
SLC9A9	1.10081e-79	-0.798032	0.73	0.973	3.76919e-75
ZBTB20	1.43402e-47	-0.799353	0.585	0.883	4.91008e-43
RAD51B	3.6552e-32	-0.802763	0.534	0.808	1.25154e-27
LINC00278	4.54308e-19	-0.803115	0.065	0.253	1.55555e-14
ANKRD44	1.64602e-75	-0.804002	0.676	0.959	5.63597e-71
TBC1D4	2.46805e-40	-0.80816	0.287	0.644	8.45059e-36
LRRK1	1.51088e-57	-0.808327	0.415	0.809	5.17325e-53
MIR646HG	6.89249e-34	-0.817197	0.384	0.703	2.35999e-29
RCSD1	2.95728e-49	-0.821408	0.401	0.773	1.01257e-44
LHFPL2	2.46449e-55	-0.831259	0.645	0.924	8.4384e-51
MAML3	1.35996e-66	-0.840516	0.685	0.952	4.6565e-62
AL357522.1	1.53521e-47	-0.841074	0.344	0.723	5.25655e-43
A2M	1.76787e-45	-0.849016	0.372	0.739	6.05318e-41
CACNB4	1.73472e-33	-0.852106	0.236	0.56	5.9397e-29
ITPR2	3.31381e-86	-0.856196	0.875	0.991	1.13465e-81
DOCK10	1.13146e-73	-0.859348	0.608	0.934	3.87412e-69
IGSF21	4.63399e-51	-0.866164	0.486	0.837	1.58668e-46
DEPTOR	3.29142e-38	-0.873476	0.125	0.451	1.12698e-33
FYB1	4.25224e-98	-0.884375	0.582	0.951	1.45597e-93
HDAC9	2.0462e-52	-0.889492	0.534	0.869	7.0062e-48
AL392172.2	2.41e-55	-0.905815	0.338	0.745	8.25184e-51
LY86	1.24593e-65	-0.906525	0.401	0.817	4.26605e-61
AC025569.1	1.0412e-39	-0.909068	0.088	0.407	3.56507e-35
CSF1R	5.72519e-84	-0.911308	0.514	0.91	1.96031e-79
TANC1	1.46197e-37	-0.915946	0.159	0.492	5.0058e-33
SPECC1	4.89912e-58	-0.915962	0.366	0.773	1.67746e-53
SORL1	6.11033e-77	-0.932422	0.724	0.967	2.09218e-72
AOAH	1.37358e-73	-0.93659	0.526	0.902	4.70314e-69
ZFP36L2	2.76559e-45	-0.95219	0.27	0.647	9.46939e-41
KCNIP1	1.02233e-27	-0.958717	0.25	0.544	3.50046e-23
PALD1	1.60125e-79	-0.959117	0.562	0.922	5.48268e-75
PLCL1	1.81173e-21	-0.963196	0.185	0.43	6.20337e-17
FCGBP	3.73244e-16	-0.967867	0.19	0.4	1.27799e-11
LINC01141	3.83395e-49	-1.00038	0.125	0.503	1.31275e-44
KHDRBS3	1.2481e-36	-1.00045	0.349	0.681	4.2735e-32
GMDS-DT	7.3498e-52	-1.01091	0.233	0.637	2.51657e-47
FRMD4A	1.13407e-101	-1.01794	0.886	0.991	3.88305e-97
LNCAROD	5.34882e-52	-1.02365	0.503	0.84	1.83144e-47
AC087564.1	8.86553e-38	-1.06959	0.131	0.457	3.03556e-33
AL163541.1	1.82744e-29	-1.10091	0.318	0.614	6.25716e-25
RASGEF1C	4.1348e-38	-1.10207	0.239	0.578	1.41575e-33
BLNK	5.58606e-81	-1.11727	0.349	0.816	1.91267e-76
CCDC26	1.9917e-15	-1.13096	0.162	0.358	6.81958e-11
CSGALNACT1	4.65764e-62	-1.14262	0.506	0.865	1.59478e-57
LINC01374	3.74585e-50	-1.16085	0.312	0.701	1.28258e-45
ARHGAP22	2.86108e-86	-1.19838	0.517	0.906	9.79632e-82
CPED1	4.6821e-72	-1.20465	0.332	0.782	1.60315e-67
NAV3	2.72225e-77	-1.2337	0.582	0.904	9.32097e-73
LINC02712	3.26768e-41	-1.23889	0.077	0.396	1.11885e-36
FOXP2	4.22631e-51	-1.24692	0.389	0.753	1.44709e-46
AC008691.1	1.94628e-27	-1.26598	0.111	0.371	6.66406e-23
CX3CR1	3.8312e-62	-1.33498	0.145	0.579	1.3118e-57
SYNDIG1	1.2177e-64	-1.44645	0.418	0.809	4.16942e-60
P2RY12	2.75553e-95	-1.47366	0.207	0.742	9.43494e-91
LINC02232	9.60859e-77	-1.52407	0.227	0.704	3.28998e-72
