## Supplementary Table 8 for "A public resource of single cell transcriptomes and multiscale networks from persons with and without Alzheimer’s disease"

### Sheet: ROSMAP microglia DA signature
	p_val	avg_log2FC	pct.1	pct.2	p_val_adj
SPP1	2.93492e-93	2.83652	0.893	0.723	1.01073e-88
MSR1	5.78325e-87	1.49415	0.977	0.548	1.99163e-82
ELL2	1.45701e-80	1.66063	0.949	0.643	5.01765e-76
TPRG1	4.03277e-77	2.59143	0.558	0.149	1.38881e-72
RGS1	3.46386e-65	1.44894	0.86	0.309	1.19288e-60
LPL	1.97854e-64	1.59308	0.395	0.042	6.81371e-60
GLDN	4.34918e-64	2.4247	0.679	0.517	1.49777e-59
PADI2	1.16988e-61	1.57081	0.86	0.409	4.02883e-57
PTPRG	8.04246e-61	2.58995	0.526	0.231	2.76966e-56
MYO1E	7.73043e-59	1.87043	0.684	0.328	2.6622e-54
ACSL1	3.75564e-57	1.45869	0.916	0.518	1.29337e-52
RGCC	1.13277e-55	1.56965	0.349	0.069	3.90103e-51
ITPR2	6.48302e-53	-0.933115	0.93	0.969	2.23262e-48
GNA13	2.20006e-52	1.36322	0.781	0.387	7.57656e-48
GPNMB	5.83244e-49	1.63579	0.442	0.084	2.00858e-44
NR4A3	1.18213e-48	1.19648	0.284	0.021	4.07103e-44
DPYD	2.72669e-48	1.32739	0.93	0.605	9.39018e-44
SLC11A1	1.09128e-47	1.01735	0.94	0.536	3.75815e-43
RAPGEF1	1.87074e-44	0.954309	0.958	0.699	6.44245e-40
PLAUR	1.21325e-43	1.0219	0.516	0.12	4.17818e-39
CTSD	5.72524e-43	1.48079	0.684	0.408	1.97166e-38
SYTL3	7.67056e-43	1.45642	0.66	0.263	2.64159e-38
ATP1B3	1.32645e-42	1.8365	0.637	0.286	4.56804e-38
CREM	1.98862e-42	1.44598	0.614	0.24	6.84842e-38
OLR1	2.03078e-42	1.37419	0.726	0.32	6.99361e-38
PDE8A	8.99987e-41	1.07468	0.828	0.441	3.09938e-36
SDCBP	8.78298e-40	1.07773	0.777	0.356	3.02468e-35
CD9	3.70735e-38	0.818259	0.326	0.047	1.27674e-33
NAMPT	5.28781e-38	1.81613	0.591	0.231	1.82102e-33
SIPA1L1	4.79762e-37	1.34581	0.847	0.636	1.6522e-32
APOE	2.31677e-36	1.30459	0.819	0.544	7.97851e-32
IL6ST	5.67181e-36	-1.0943	0.553	0.704	1.95326e-31
SLC9A9	2.53875e-35	-0.807288	0.847	0.938	8.74294e-31
HIF1A	2.87147e-35	1.04688	0.902	0.624	9.88876e-31
ADARB1	3.54738e-35	1.16049	0.405	0.118	1.22165e-30
C5AR1	4.6243e-35	0.9726	0.465	0.118	1.59252e-30
CXCR4	4.97995e-35	0.986984	0.326	0.052	1.71499e-30
RASGRP3	2.27161e-34	1.08849	0.493	0.143	7.82298e-30
KLHL6	3.18281e-33	1.14125	0.614	0.249	1.0961e-28
SLC7A5	1.34162e-32	0.8726	0.516	0.159	4.62027e-28
FLT1	1.66078e-32	1.1957	0.428	0.107	5.71941e-28
MB21D2	1.89237e-32	1.16165	0.53	0.18	6.51694e-28
BLNK	2.16841e-32	-1.26304	0.34	0.642	7.46756e-28
ASAH1	6.43083e-32	0.946342	0.8	0.444	2.21465e-27
ARID5B	1.1701e-31	1.07851	0.674	0.297	4.02961e-27
FGR	2.57611e-31	0.644075	0.321	0.062	8.8716e-27
SRGN	1.39278e-30	1.41897	0.716	0.433	4.79644e-26
UBXN2B	1.96128e-30	1.0618	0.665	0.343	6.75426e-26
ERGIC1	4.61122e-30	0.808442	0.651	0.27	1.58801e-25
LITAF	1.31278e-29	0.821963	0.567	0.207	4.52094e-25
ARHGAP10	5.89601e-29	0.821605	0.247	0.034	2.03047e-24
ST6GAL1	1.23979e-28	-0.801673	0.833	0.937	4.26958e-24
AC066613.2	1.48415e-28	1.41211	0.419	0.2	5.11113e-24
ALCAM	1.73081e-28	1.25603	0.749	0.448	5.96057e-24
FAM110B	2.16937e-28	1.32418	0.563	0.258	7.47088e-24
TNFAIP8L3	2.23848e-28	0.827935	0.228	0.028	7.70889e-24
EPB41L2	3.28392e-28	-0.663124	0.93	0.946	1.13091e-23
PPARG	4.73997e-28	1.25627	0.479	0.19	1.63235e-23
P2RY12	7.95038e-28	-1.36096	0.321	0.631	2.73795e-23
DUSP1	1.53321e-27	0.876232	0.507	0.175	5.28006e-23
SGK1	1.7066e-27	0.852461	0.716	0.352	5.87719e-23
CPED1	2.10078e-27	-1.16402	0.395	0.641	7.23465e-23
ITGAX	2.92023e-27	0.893792	0.712	0.36	1.00567e-22
GK	3.77559e-27	0.945948	0.581	0.231	1.30024e-22
CADM1	4.3062e-27	1.15178	0.498	0.213	1.48297e-22
MALT1	5.48075e-27	1.07184	0.586	0.268	1.88746e-22
ASAP1	1.15328e-26	1.0153	0.735	0.508	3.97168e-22
CPM	1.3354e-26	1.40943	0.609	0.363	4.59885e-22
CX3CR1	2.22059e-26	-1.37175	0.144	0.441	7.64728e-22
CD83	2.54531e-26	1.15605	0.395	0.109	8.76553e-22
SRGAP2	5.35433e-26	-0.551692	0.944	0.96	1.84393e-21
SRGAP2B	1.23606e-25	-0.720869	0.767	0.843	4.25675e-21
CTSB	1.51533e-25	0.797056	0.93	0.733	5.21851e-21
SLC16A3	2.64479e-25	0.569487	0.488	0.185	9.10813e-21
LAPTM5	6.2269e-25	0.883319	0.795	0.558	2.14442e-20
JARID2	1.02616e-24	0.79996	0.786	0.444	3.53388e-20
TIAM1	1.15322e-24	-1.05124	0.372	0.559	3.97146e-20
NAV3	1.91612e-24	-0.76667	0.823	0.865	6.59875e-20
CCL3	2.02548e-24	1.1437	0.172	0.017	6.97535e-20
TYMP	3.7421e-24	0.632056	0.637	0.298	1.2887e-19
FAM49A	7.06712e-24	1.05298	0.623	0.434	2.43377e-19
HIVEP1	9.20792e-24	0.687524	0.391	0.121	3.17102e-19
TNFRSF1B	1.94457e-23	0.869987	0.744	0.444	6.69671e-19
RASSF2	2.40842e-23	0.939976	0.614	0.334	8.29412e-19
SPTLC3	2.99121e-23	1.03739	0.395	0.208	1.03011e-18
ANXA2	5.85681e-23	0.528463	0.195	0.027	2.01697e-18
MEF2A	1.9306e-22	-0.526752	0.981	0.985	6.64861e-18
SDC2	2.74156e-22	1.01502	0.251	0.053	9.44139e-18
SH3RF3	2.78444e-22	-0.805689	0.805	0.853	9.58905e-18
PLSCR1	3.70547e-22	0.811058	0.758	0.452	1.27609e-17
MGAT4A	5.05223e-22	-0.644443	0.828	0.851	1.73989e-17
LIMS1	6.78458e-22	0.905466	0.8	0.579	2.33647e-17
PCSK5	9.7541e-22	0.896971	0.474	0.187	3.35912e-17
MITF	1.19485e-21	1.00984	0.642	0.35	4.11482e-17
EPB41L3	1.28976e-21	1.06238	0.772	0.658	4.44168e-17
FTL	1.55105e-21	1.12284	0.94	0.819	5.34149e-17
MINK1	1.97884e-21	0.533019	0.474	0.195	6.81472e-17
ZNF331	2.34733e-21	1.30419	0.405	0.172	8.08372e-17
MAP4K3	2.65294e-21	0.75059	0.786	0.478	9.13619e-17
LINC02798	2.87357e-21	-1.06122	0.488	0.673	9.89599e-17
PICALM	3.33312e-21	-0.633223	0.93	0.943	1.14786e-16
TGFBI	6.70938e-21	0.532665	0.293	0.078	2.31058e-16
KHDRBS3	7.03489e-21	-1.06389	0.465	0.611	2.42268e-16
ADGRG1	7.18768e-21	-0.880402	0.326	0.503	2.47529e-16
PDE3B	8.68583e-21	0.817646	0.907	0.66	2.99123e-16
IQGAP2	1.10616e-20	0.833658	0.419	0.149	3.80938e-16
APOC1	1.12584e-20	1.00709	0.451	0.182	3.87717e-16
ANXA5	1.72487e-20	0.673757	0.474	0.187	5.94009e-16
BTG1	1.88479e-20	0.768338	0.479	0.191	6.49085e-16
MARCH1	2.04623e-20	-0.715224	0.702	0.822	7.04679e-16
TREM2	2.74175e-20	0.654723	0.433	0.161	9.44205e-16
DIRC3	2.80193e-20	1.33481	0.358	0.126	9.64929e-16
ARHGAP22	3.77203e-20	-0.767415	0.679	0.784	1.29901e-15
FMNL2	4.17901e-20	0.855784	0.949	0.844	1.43917e-15
GPRIN3	5.7391e-20	0.674566	0.791	0.486	1.97643e-15
RNF144B	6.05057e-20	1.00116	0.6	0.373	2.08369e-15
MAN2A1	7.10586e-20	1.18526	0.758	0.572	2.44712e-15
ZFP36	1.11246e-19	0.518974	0.46	0.194	3.83107e-15
TTC7A	1.24364e-19	0.858178	0.721	0.515	4.28283e-15
SRGAP2C	1.28806e-19	-0.594562	0.749	0.777	4.43584e-15
CD55	1.40482e-19	0.69643	0.386	0.132	4.83792e-15
FPR3	1.71066e-19	0.596816	0.321	0.096	5.89119e-15
CLEC5A	2.30567e-19	0.683205	0.34	0.107	7.94026e-15
COLEC12	2.53796e-19	0.945183	0.209	0.038	8.74024e-15
SAMSN1	2.72202e-19	0.753115	0.847	0.593	9.37409e-15
VIM	3.20941e-19	0.825204	0.293	0.083	1.10526e-14
LINC02712	3.54072e-19	-1.27585	0.079	0.33	1.21935e-14
GNA12	3.75763e-19	0.745351	0.498	0.213	1.29405e-14
NEDD9	5.24908e-19	0.955612	0.526	0.243	1.80768e-14
FOSL2	7.41407e-19	0.636102	0.256	0.061	2.55326e-14
GPD2	1.03054e-18	0.607856	0.721	0.414	3.54897e-14
ITSN1	1.13569e-18	0.711956	0.605	0.304	3.91109e-14
MAF	1.14785e-18	-0.817067	0.535	0.645	3.95298e-14
WIPF3	1.43509e-18	0.824689	0.381	0.137	4.94218e-14
ATP13A3	1.95957e-18	0.8794	0.665	0.385	6.74836e-14
XYLT1	2.0525e-18	0.86218	0.47	0.201	7.0684e-14
WIPI1	2.39634e-18	0.705547	0.4	0.147	8.25253e-14
TTYH3	2.47517e-18	0.683452	0.409	0.153	8.52399e-14
ARHGAP18	2.92313e-18	0.518558	0.628	0.335	1.00667e-13
FOXN3	3.00895e-18	-0.554488	0.94	0.96	1.03622e-13
PLXNC1	3.46181e-18	0.645984	0.405	0.153	1.19218e-13
ZMIZ1	4.30957e-18	0.503918	0.567	0.284	1.48413e-13
ADAMTS17	4.94807e-18	1.12621	0.377	0.135	1.70402e-13
UST	5.0261e-18	0.714194	0.642	0.342	1.73089e-13
NR4A2	5.95008e-18	0.512491	0.242	0.06	2.04909e-13
THEMIS2	5.97295e-18	0.604218	0.437	0.179	2.05696e-13
ATG7	6.87639e-18	0.581229	0.921	0.694	2.36809e-13
CAPG	9.05068e-18	0.608317	0.298	0.087	3.11687e-13
DIP2B	1.22773e-17	-0.545212	0.781	0.794	4.22807e-13
MX2	1.25911e-17	0.802475	0.409	0.158	4.33611e-13
AL357522.1	1.77205e-17	-0.878406	0.344	0.606	6.1026e-13
MAFB	1.96595e-17	0.698757	0.428	0.172	6.77034e-13
SYK	2.6725e-17	-0.652813	0.656	0.766	9.20355e-13
GYPC	2.77912e-17	0.643237	0.419	0.166	9.57074e-13
CD68	4.45896e-17	0.696419	0.358	0.126	1.53558e-12
LINC02698	4.61229e-17	0.552357	0.126	0.013	1.58838e-12
MXD1	5.18376e-17	0.889885	0.33	0.114	1.78518e-12
MAMLD1	5.64618e-17	0.589334	0.153	0.023	1.94443e-12
NFE2L2	5.7774e-17	0.636956	0.712	0.42	1.98962e-12
TFRC	6.17645e-17	0.951275	0.409	0.169	2.12704e-12
MPHOSPH6	6.42918e-17	0.516635	0.363	0.136	2.21408e-12
SLCO2B1	9.07874e-17	-0.502431	0.87	0.853	3.12654e-12
MS4A7	9.30869e-17	0.556731	0.712	0.421	3.20573e-12
CSGALNACT1	1.13002e-16	-0.784807	0.633	0.771	3.89156e-12
PRKCA	1.1645e-16	-0.869529	0.595	0.742	4.0103e-12
PSAP	1.89162e-16	0.729036	0.865	0.748	6.51437e-12
PPARD	1.90059e-16	0.65631	0.753	0.475	6.54526e-12
PTPRM	2.21394e-16	0.828083	0.591	0.323	7.62437e-12
PALD1	2.2588e-16	-0.551929	0.712	0.75	7.77884e-12
REL	3.56045e-16	0.64291	0.698	0.417	1.22615e-11
STARD13	3.67571e-16	0.653347	0.684	0.398	1.26584e-11
NPC2	4.73378e-16	0.569598	0.447	0.195	1.63022e-11
LINC02232	5.14459e-16	-0.925562	0.442	0.618	1.77169e-11
AL034397.3	5.43222e-16	-0.971873	0.102	0.326	1.87075e-11
CPVL	5.658e-16	0.812956	0.702	0.498	1.9485e-11
APPL2	6.15918e-16	-0.506658	0.535	0.551	2.1211e-11
AL078590.2	7.05983e-16	0.59427	0.391	0.157	2.43126e-11
RAMP1	7.991e-16	0.542165	0.284	0.088	2.75194e-11
CORO1C	1.17034e-15	0.546764	0.6	0.324	4.0304e-11
SAT1	1.44735e-15	0.655737	0.926	0.807	4.98438e-11
NEAT1	1.5071e-15	0.535646	0.995	0.987	5.19017e-11
SASH1	1.54507e-15	0.746837	0.293	0.096	5.32091e-11
RASSF8	1.80673e-15	-0.929392	0.409	0.597	6.22203e-11
VEGFA	2.97383e-15	0.529405	0.26	0.078	1.02413e-10
BHLHE41	3.10586e-15	-0.716575	0.493	0.627	1.0696e-10
SH3BP5	3.67093e-15	0.574864	0.298	0.099	1.26419e-10
CYTH1	4.83833e-15	0.518535	0.707	0.432	1.66622e-10
CTNNB1	6.35882e-15	0.51594	0.763	0.495	2.18985e-10
S100A11	1.45924e-14	0.617604	0.321	0.116	5.02532e-10
WBP1L	1.47207e-14	0.588418	0.498	0.245	5.06952e-10
MRC1	1.60112e-14	-1.04936	0.074	0.286	5.51394e-10
HAVCR2	2.2225e-14	0.518329	0.707	0.439	7.65386e-10
AC008691.1	2.53766e-14	-1.38296	0.102	0.302	8.7392e-10
LIPA	2.53785e-14	0.763143	0.484	0.262	8.73984e-10
CYBB	2.89115e-14	-0.767375	0.414	0.579	9.95653e-10
RAB31	3.36635e-14	0.750799	0.823	0.661	1.1593e-09
AC084871.1	4.32149e-14	0.528894	0.302	0.115	1.48823e-09
MAP3K8	4.32159e-14	0.829557	0.516	0.349	1.48827e-09
NPL	7.62575e-14	0.624194	0.805	0.579	2.62616e-09
SOAT1	8.27026e-14	0.509545	0.679	0.416	2.84811e-09
CCL4	1.02925e-13	0.926879	0.098	0.01	3.54454e-09
TANC2	2.38876e-13	0.537721	0.888	0.68	8.22641e-09
RASGEF1C	2.47762e-13	-0.869563	0.349	0.473	8.53244e-09
LPAR6	2.56782e-13	-0.751502	0.563	0.712	8.84307e-09
SLA	2.95261e-13	0.56444	0.702	0.455	1.01682e-08
SLC22A23	3.11258e-13	0.859133	0.349	0.242	1.07191e-08
TLE4	3.13245e-13	-0.708216	0.312	0.421	1.07875e-08
WDFY2	3.1766e-13	-0.618124	0.502	0.607	1.09396e-08
CHSY1	3.63831e-13	0.652512	0.702	0.456	1.25296e-08
SLC16A10	4.14436e-13	0.849522	0.144	0.027	1.42723e-08
GPR155	4.26159e-13	0.784175	0.549	0.32	1.46761e-08
ATP11C	4.81004e-13	-0.552121	0.349	0.391	1.65648e-08
EPS15	5.24599e-13	-0.512421	0.679	0.691	1.80661e-08
CEBPA	5.2614e-13	0.544477	0.326	0.127	1.81192e-08
SLC15A2	5.34217e-13	-0.527493	0.298	0.356	1.83974e-08
ELF2	5.70491e-13	0.711502	0.716	0.541	1.96466e-08
PRKCE	6.20768e-13	0.624959	0.688	0.438	2.1378e-08
FNDC3A	6.64205e-13	0.690932	0.767	0.561	2.28739e-08
NSMAF	6.69779e-13	0.541673	0.591	0.34	2.30659e-08
AC021594.2	7.39178e-13	0.640136	0.181	0.046	2.54558e-08
NKD1	8.50546e-13	0.536548	0.2	0.053	2.92911e-08
DOP1B	8.85676e-13	0.536955	0.447	0.218	3.05009e-08
DMXL2	9.19532e-13	0.524117	0.642	0.39	3.16668e-08
EPSTI1	9.81999e-13	0.586409	0.628	0.377	3.38181e-08
SYAP1	1.21059e-12	0.6402	0.302	0.116	4.16903e-08
FYB1	1.22637e-12	-0.531978	0.781	0.88	4.22337e-08
DENND3	1.25333e-12	-0.517143	0.744	0.764	4.31623e-08
ZNF804A	1.32876e-12	0.822925	0.391	0.176	4.57597e-08
PDE4B	2.038e-12	0.728389	0.726	0.534	7.01847e-08
OTULINL	2.13371e-12	-0.534986	0.316	0.395	7.34806e-08
AC131944.1	2.25534e-12	0.760097	0.54	0.302	7.76695e-08
KLF7	3.37787e-12	0.521958	0.479	0.254	1.16327e-07
MED12L	3.60923e-12	-0.733462	0.153	0.31	1.24295e-07
SPATA6	3.70203e-12	-0.753287	0.409	0.533	1.2749e-07
PDCD4	4.20383e-12	0.668228	0.493	0.268	1.44771e-07
TIMP2	4.79e-12	0.510544	0.665	0.422	1.64958e-07
DLEU7	4.99492e-12	-0.588939	0.456	0.497	1.72015e-07
PLA2G7	5.80194e-12	0.647986	0.335	0.14	1.99807e-07
UBASH3B	5.80369e-12	0.720078	0.605	0.382	1.99867e-07
CEBPD	6.52538e-12	0.560734	0.512	0.279	2.24721e-07
MPZL1	6.79987e-12	-0.587642	0.363	0.433	2.34174e-07
CACNB4	7.44265e-12	-0.734484	0.372	0.503	2.5631e-07
CCDC18-AS1	1.02481e-11	-0.50412	0.47	0.498	3.52925e-07
IKZF2	1.03207e-11	-0.842504	0.102	0.267	3.55424e-07
ZNRF2	1.35396e-11	-0.589754	0.442	0.523	4.66276e-07
TBC1D4	2.23515e-11	-0.577416	0.451	0.525	7.69741e-07
ABHD2	2.90345e-11	0.530398	0.512	0.285	9.9989e-07
HS3ST4	3.14847e-11	-0.636852	0.633	0.697	1.08427e-06
FTH1	4.58293e-11	0.560497	0.907	0.791	1.57827e-06
TMEM163	5.05938e-11	-0.974682	0.251	0.47	1.74235e-06
MIR181A1HG	5.27669e-11	0.643993	0.53	0.311	1.81719e-06
GNB4	7.03763e-11	0.520069	0.753	0.536	2.42362e-06
LGMN	7.86941e-11	0.632152	0.4	0.198	2.71007e-06
RASSF3	8.35438e-11	0.571157	0.493	0.274	2.87708e-06
TNFSF13B	9.99697e-11	0.613271	0.456	0.244	3.44276e-06
FNDC3B	1.15238e-10	0.577485	0.777	0.568	3.96858e-06
MRPS28	1.19935e-10	-0.511115	0.344	0.396	4.13031e-06
FOXP2	1.39689e-10	-0.614472	0.512	0.697	4.8106e-06
PAPOLG	1.40416e-10	0.572876	0.433	0.225	4.83566e-06
KCNMA1	1.55588e-10	0.680689	0.898	0.796	5.35814e-06
RASGEF1B	1.58054e-10	0.584699	0.302	0.127	5.44307e-06
CCL4L2	1.62683e-10	0.674112	0.074	0.008	5.60246e-06
DEPTOR	1.64731e-10	-0.700411	0.195	0.313	5.67299e-06
LINC01684	2.16663e-10	-0.705347	0.33	0.454	7.46145e-06
C12orf75	3.57981e-10	-0.647924	0.116	0.239	1.23281e-05
NAIP	3.71126e-10	-0.580608	0.363	0.465	1.27808e-05
FAM20C	3.99598e-10	0.536539	0.321	0.144	1.37613e-05
AC093895.1	4.03106e-10	0.536729	0.079	0.009	1.38822e-05
BIN1	4.34421e-10	-0.570759	0.479	0.532	1.49606e-05
GARNL3	4.43134e-10	-0.655216	0.205	0.339	1.52607e-05
EYA2	5.21018e-10	0.517232	0.163	0.045	1.79428e-05
GRN	5.34101e-10	0.609948	0.451	0.251	1.83934e-05
P2RY13	6.01563e-10	-0.556507	0.037	0.182	2.07166e-05
BASP1	6.65735e-10	0.506913	0.777	0.581	2.29266e-05
MAN1A1	6.8088e-10	0.556627	0.684	0.475	2.34481e-05
CD226	7.02035e-10	0.611638	0.367	0.18	2.41767e-05
CEMIP2	8.96992e-10	0.557927	0.358	0.174	3.08906e-05
RYR1	1.05743e-09	-0.557311	0.391	0.505	3.64158e-05
IRF8	1.05939e-09	-0.696302	0.209	0.319	3.64833e-05
ALDH1A2	1.45508e-09	0.966473	0.186	0.059	5.011e-05
SEC14L1	1.52801e-09	0.652543	0.647	0.445	5.26218e-05
SERPINB9	1.67933e-09	-0.512886	0.465	0.51	5.78329e-05
TANC1	1.69501e-09	-0.660078	0.2	0.308	5.83726e-05
SETBP1	2.30596e-09	-0.602539	0.344	0.402	7.94125e-05
GAS7	3.6911e-09	0.521601	0.665	0.455	0.000127114
CREB3L2	3.7016e-09	0.519928	0.502	0.299	0.000127476
PRKAG2	4.27446e-09	0.575809	0.73	0.541	0.000147204
TRHDE	5.44577e-09	0.610955	0.177	0.078	0.000187541
AC008892.1	5.66474e-09	-0.550008	0.042	0.152	0.000195082
SHOC1	6.08919e-09	-0.546508	0.316	0.373	0.0002097
FAM177B	6.54397e-09	-0.668025	0.27	0.441	0.000225361
LINC01268	8.09692e-09	-0.581043	0.102	0.214	0.000278842
SNX9	8.09908e-09	0.559874	0.619	0.412	0.000278916
RUBCNL	1.45548e-08	-0.567045	0.344	0.467	0.000501238
STAMBPL1	1.55678e-08	-0.510098	0.284	0.359	0.000536125
SWAP70	1.96705e-08	0.562139	0.605	0.421	0.000677414
AC023051.1	2.49463e-08	-0.614282	0.153	0.248	0.000859099
CHD1	2.94019e-08	0.697403	0.698	0.51	0.00101254
SAMD4A	3.85941e-08	0.572211	0.535	0.343	0.00132911
PFKFB3	3.97454e-08	0.59748	0.633	0.482	0.00136875
SLC38A6	4.21861e-08	0.571856	0.219	0.103	0.0014528
MIR646HG	8.96704e-08	-0.582528	0.465	0.569	0.00308807
P3H2	1.63383e-07	-0.612476	0.195	0.31	0.00562658
NAV2	1.74818e-07	-0.824015	0.209	0.339	0.00602037
NLRP1	3.4557e-07	-0.513123	0.2	0.297	0.0119007
NLGN4Y	6.83216e-07	-0.524979	0.056	0.125	0.0235286
ZC3HAV1	8.23252e-07	0.716617	0.516	0.367	0.0283512
LINC02742	8.74368e-07	-0.654845	0.06	0.162	0.0301115
GRID2	8.90665e-07	-0.988647	0.405	0.477	0.0306727
PIK3CD	1.07455e-06	-0.511889	0.181	0.313	0.0370054
INPP4A	1.12262e-06	0.535921	0.651	0.493	0.0386609
FNIP2	1.15828e-06	0.627605	0.656	0.521	0.0398889
