## Supplementary Table 9 for "A public resource of single cell transcriptomes and multiscale networks from persons with and without Alzheimer’s disease"

### Sheet: Banner_CD83_AD_T_Test_KS_test
Trait	statistic	p.value	method	alternative
expired_age	0.1447	0.881394	Two-sample Kolmogorov-Smirnov test	two-sided
gender.1	0.212903	0.445451	Two-sample Kolmogorov-Smirnov test	two-sided
PMI	0.127189	0.95301	Two-sample Kolmogorov-Smirnov test	two-sided
PlaqueF	0.107834	0.990973	Two-sample Kolmogorov-Smirnov test	two-sided
PlaqueT	0.104147	0.994129	Two-sample Kolmogorov-Smirnov test	two-sided
PlaqueP	0.0645161	1	Two-sample Kolmogorov-Smirnov test	two-sided
PlaqueH	0.252535	0.245242	Two-sample Kolmogorov-Smirnov test	two-sided
PlaqueE	0.195392	0.556841	Two-sample Kolmogorov-Smirnov test	two-sided
PlaqueTotal	0.277419	0.159174	Two-sample Kolmogorov-Smirnov test	two-sided
TangleF	0.165899	0.756157	Two-sample Kolmogorov-Smirnov test	two-sided
TangleT	0.0912442	0.999175	Two-sample Kolmogorov-Smirnov test	two-sided
TangleP	0.1447	0.881394	Two-sample Kolmogorov-Smirnov test	two-sided
TangleE	0.0866359	0.999675	Two-sample Kolmogorov-Smirnov test	two-sided
TangleH	0.158525	0.80315	Two-sample Kolmogorov-Smirnov test	two-sided
TangleTotal	0.162212	0.779995	Two-sample Kolmogorov-Smirnov test	two-sided
obt	0.100461	0.996371	Two-sample Kolmogorov-Smirnov test	two-sided
brain_stem_ix_x	0.0285714	1	Two-sample Kolmogorov-Smirnov test	two-sided
brain_stem_lc	0.0285714	1	Two-sample Kolmogorov-Smirnov test	two-sided
bf_amygdala	0.0285714	1	Two-sample Kolmogorov-Smirnov test	two-sided
brain_stem_sn	0.0285714	1	Two-sample Kolmogorov-Smirnov test	two-sided
bf_trans	3.46945e-18	1	Two-sample Kolmogorov-Smirnov test	two-sided
bf_cing	0.0285714	1	Two-sample Kolmogorov-Smirnov test	two-sided
nctx_temporal	0.0285714	1	Two-sample Kolmogorov-Smirnov test	two-sided
nctx_frontal	0.0285714	1	Two-sample Kolmogorov-Smirnov test	two-sided
sum_lb_density	0.100461	0.996371	Two-sample Kolmogorov-Smirnov test	two-sided
nctx_parietal	3.46945e-18	1	Two-sample Kolmogorov-Smirnov test	two-sided
dementia_years	0.238562	0.702248	Two-sample Kolmogorov-Smirnov test	two-sided
PlaqueF	-0.358141	0.721465	Welch Two Sample t-test	two.sided
PlaqueT	-0.655722	0.514712	Welch Two Sample t-test	two.sided
PlaqueP	-0.507046	0.614264	Welch Two Sample t-test	two.sided
PlaqueH	0.282586	0.77848	Welch Two Sample t-test	two.sided
PlaqueE	0.635707	0.527252	Welch Two Sample t-test	two.sided
PlaqueTotal	-0.0996571	0.920959	Welch Two Sample t-test	two.sided
TangleF	0.930369	0.355763	Welch Two Sample t-test	two.sided
TangleT	0.284558	0.776913	Welch Two Sample t-test	two.sided
TangleP	0.576398	0.566415	Welch Two Sample t-test	two.sided
TangleE	-0.293815	0.769937	Welch Two Sample t-test	two.sided
TangleH	-0.855015	0.396082	Welch Two Sample t-test	two.sided
TangleTotal	0.285853	0.775965	Welch Two Sample t-test	two.sided

### Sheet: Banner_CD83_AD_Comorb_assoc
Trait	estimate	p.value	conf.low	conf.high	method	alternative
Smoking	0.297008	0.0711512	0.0678103	1.17243	Fisher's Exact Test for Count Data	two.sided
hepatic_congestion_BodyPathDXSummary	0.31932	0.118125	0.0603032	1.38616	Fisher's Exact Test for Count Data	two.sided
hepatic_atrophy_BodyPathDXSummary	3.12127	0.160115	0.639506	17.7059	Fisher's Exact Test for Count Data	two.sided
BMI...30	3.11614	0.174066	0.618501	21.3312	Fisher's Exact Test for Count Data	two.sided
Hypertension	0.362161	0.191051	0.0534563	1.80392	Fisher's Exact Test for Count Data	two.sided
AnyApoE4	0.462809	0.237181	0.114682	1.77342	Fisher's Exact Test for Count Data	two.sided
coronary_stenosis_BodyPathDXSummary	1.83174	0.370927	0.463128	7.84461	Fisher's Exact Test for Count Data	two.sided
Pneumonia	1.75483	0.379236	0.457684	6.94738	Fisher's Exact Test for Count Data	two.sided
Summer	2.50068	0.435466	0.380272	28.5057	Fisher's Exact Test for Count Data	two.sided
PARKINSONISM.NOS	0.508534	0.437551	0.0643131	3.51662	Fisher's Exact Test for Count Data	two.sided
Diabetes	0.517014	0.460533	0.0864291	2.86627	Fisher's Exact Test for Count Data	two.sided
Atrial.Fib	1.93652	0.480513	0.364423	13.5258	Fisher's Exact Test for Count Data	two.sided
COPD	1.95579	0.506705	0.430738	10.5534	Fisher's Exact Test for Count Data	two.sided
Circ.Wilis.Score.3	0.656389	0.734044	0.139961	3.05112	Fisher's Exact Test for Count Data	two.sided
Cardiomegaly_BodyPathDXSummary	0.775912	0.766613	0.200532	2.95274	Fisher's Exact Test for Count Data	two.sided
atherosclerosis_BodyPathDXSummary	0.775912	0.766613	0.200532	2.95274	Fisher's Exact Test for Count Data	two.sided
Any.acute.brain.inf.or.ischemia	0.725375	1	0.00883257	59.5968	Fisher's Exact Test for Count Data	two.sided
Cardiomegaly	1.16258	1	0.29709	4.57975	Fisher's Exact Test for Count Data	two.sided
High.Heart.Weight	1.18583	1	0.235486	5.75499	Fisher's Exact Test for Count Data	two.sided
LBS	0.725375	1	0.00883257	59.5968	Fisher's Exact Test for Count Data	two.sided
diverticulosis_BodyPathDXSummary	0.991918	1	0.252179	3.8399	Fisher's Exact Test for Count Data	two.sided

### Sheet: Banner_CD83_GLM_NeuroPath
Trait	Term	Estimate	Std..Error	t.value	Pr...t..
PMI	CD83_statusCD83_pos	0.113439	0.326746	0.347178	0.729218
PlaqueF	CD83_statusCD83_pos	-0.0475235	0.132182	-0.359531	0.719988
PlaqueT	CD83_statusCD83_pos	-0.066088	0.125729	-0.52564	0.60035
PlaqueP	CD83_statusCD83_pos	0.00798803	0.140898	0.0566936	0.954907
PlaqueH	CD83_statusCD83_pos	0.12335	0.161899	0.761894	0.447991
PlaqueE	CD83_statusCD83_pos	0.094142	0.135535	0.694596	0.488986
PlaqueTotal	CD83_statusCD83_pos	0.111868	0.607238	0.184225	0.854226
TangleF	CD83_statusCD83_pos	0.239643	0.189276	1.26611	0.208539
TangleT	CD83_statusCD83_pos	0.0839647	0.184835	0.454267	0.650662
TangleP	CD83_statusCD83_pos	0.180116	0.198425	0.907727	0.366295
TangleE	CD83_statusCD83_pos	0.0851187	0.138125	0.616246	0.539191
TangleH	CD83_statusCD83_pos	0.000970044	0.152465	0.00636239	0.994937
TangleTotal	CD83_statusCD83_pos	0.589812	0.704503	0.837204	0.404557
obt	CD83_statusCD83_pos	0.187494	0.13832	1.35551	0.178435
brain_stem_ix_x	CD83_statusCD83_pos	0.13154	0.14518	0.906053	0.367176
brain_stem_lc	CD83_statusCD83_pos	-0.00203766	0.10698	-0.0190471	0.984843
bf_amygdala	CD83_statusCD83_pos	-0.0171624	0.0211572	-0.811182	0.419268
brain_stem_sn	CD83_statusCD83_pos	-0.0343247	0.0423145	-0.811182	0.419268
bf_cing	CD83_statusCD83_pos	-0.0171624	0.0211572	-0.811182	0.419268
nctx_temporal	CD83_statusCD83_pos	-0.0171624	0.0211572	-0.811182	0.419268
nctx_frontal	CD83_statusCD83_pos	-0.0171624	0.0211572	-0.811182	0.419268
sum_lb_density	CD83_statusCD83_pos	0.136614	0.446627	0.305879	0.760366
dementia_years	CD83_statusCD83_pos	-1.16405	1.59362	-0.730442	0.470435

### Sheet: ROSMAP_CD83_GLM_NeuroPath
Trait	Term	Estimate	Std..Error	t.value	Pr...t..	FDR_BH
plaq_n	CD83_statusCD83_pos	0.323693	0.0756552	4.27853	2.31968e-05	0.000301559
gpath	CD83_statusCD83_pos	0.219165	0.0589881	3.71541	0.000229568	0.00149219
tangles	CD83_statusCD83_pos	2.52139	0.849726	2.9673	0.0031724	0.0137471
nft	CD83_statusCD83_pos	0.219549	0.0853683	2.57178	0.0104518	0.0339683
amyloid	CD83_statusCD83_pos	0.953623	0.466771	2.04302	0.0416608	0.108318
braaksc	CD83_statusCD83_pos	0.194383	0.119616	1.62505	0.104883	0.207581
caa_4gp	CD83_statusCD83_pos	0.182248	0.114364	1.59358	0.111774	0.207581
plaq_d	CD83_statusCD83_pos	0.114254	0.0938518	1.21738	0.224124	0.364202
pmi	CD83_statusCD83_pos	-0.708999	0.670782	-1.05697	0.291117	0.420502
cogn_global	CD83_statusCD83_pos	-0.107196	0.14121	-0.759127	0.448249	0.582723
dlbdx	CD83_statusCD83_pos	-0.0820979	0.128738	-0.637713	0.524012	0.619287
age_death	CD83_statusCD83_pos	-0.305858	0.860994	-0.355238	0.722585	0.7828
educ	CD83_statusCD83_pos	0.061143	0.445799	0.137154	0.890973	0.890973

### Sheet: ROSMAP_CD83_AD_T_Test_KS_test
Trait	statistic	p.value	method	alternative	FDR_BH
age_death	0.119386	0.462196	Two-sample Kolmogorov-Smirnov test	two-sided	0.712515
educ	0.0504926	0.999479	Two-sample Kolmogorov-Smirnov test	two-sided	0.999998
gpath	0.203999	0.0288277	Two-sample Kolmogorov-Smirnov test	two-sided	0.12492
braaksc	0.150391	0.199489	Two-sample Kolmogorov-Smirnov test	two-sided	0.432226
plaq_d	0.0943929	0.754475	Two-sample Kolmogorov-Smirnov test	two-sided	0.978576
plaq_n	0.238192	0.00617813	Two-sample Kolmogorov-Smirnov test	two-sided	0.0803156
dlbdx	0.041046	0.999998	Two-sample Kolmogorov-Smirnov test	two-sided	0.999998
nft	0.155824	0.168454	Two-sample Kolmogorov-Smirnov test	two-sided	0.432226
caa_4gp	0.0879397	0.828025	Two-sample Kolmogorov-Smirnov test	two-sided	0.978576
cogn_global	0.133524	0.413774	Two-sample Kolmogorov-Smirnov test	two-sided	0.712515
pmi	0.116628	0.49328	Two-sample Kolmogorov-Smirnov test	two-sided	0.712515
amyloid	0.204718	0.0281264	Two-sample Kolmogorov-Smirnov test	two-sided	0.12492
tangles	0.186663	0.0577237	Two-sample Kolmogorov-Smirnov test	two-sided	0.187602
gpath	2.74901	0.00694471	Welch Two Sample t-test	two.sided	0.0347236
braaksc	0.741906	0.460268	Welch Two Sample t-test	two.sided	0.575335
plaq_d	0.99508	0.321673	Welch Two Sample t-test	two.sided	0.459533
plaq_n	2.91797	0.00425803	Welch Two Sample t-test	two.sided	0.0347236
dlbdx	-0.535722	0.593196	Welch Two Sample t-test	two.sided	0.659107
nft	2.17593	0.0317765	Welch Two Sample t-test	two.sided	0.063553
caa_4gp	1.47613	0.14248	Welch Two Sample t-test	two.sided	0.237466
cogn_global	0.00536487	0.995757	Welch Two Sample t-test	two.sided	0.995757
amyloid	2.17383	0.0313708	Welch Two Sample t-test	two.sided	0.063553
tangles	2.59624	0.0105821	Welch Two Sample t-test	two.sided	0.0352735
